# Microglial activation and alpha-synuclein oligomers drive the early inflammatory phase of Parkinson’s disease

**DOI:** 10.1101/2025.08.25.671921

**Authors:** James R. Evans, Melissa Grant-Peters, Joseph S. Beckwith, Christina E. Toomey, Rebeka Popovic, Jonathan C. Breiter, Jonathan W. Brenton, Aine Fairbrother-Browne, Stephanie Strohbuecker, Joanne Lachica, Maria Rodriguez-Lopez, Emma E. Brock, Bin Fu, Leila Nahidiazar, Patricia Lopez-Garcia, Ryan Ferguson, Rebecca S. Saleeb, Hannah Lucas-Clarke, Alexis Penverne, Karishma D’Sa, Chun Wei Pang, Mathew H. Horrocks, Michele Vendruscolo, Nicholas Wood, Steven F. Lee, Mina Ryten, Sonia Gandhi

## Abstract

Parkinson’s disease (PD) is characterised by insoluble α-synuclein (αSyn) aggregates in Lewy bodies (LBs) within the substantia nigra, with cortical pathology appearing as the disease progresses. Late-stage LB deposition, cellular stress, and neuronal loss obscure disease-driving events, we therefore performed multi-regional transcriptomic and aggregate profiling in early-midstage PD brains (Braak 3–4), where cortical regions are pathologically unaffected. We report neuroimmune activation as an early PD feature, characterised by the expansion of a high-*SNCA*-expressing microglial state. This robust immune signature occurs prior to LB formation, but is associated with oligomeric αSyn within cortical microglia. In hiPSC-derived microglia, both endogenous αSyn oligomerisation, and exogenous oligomer uptake, trigger transcriptional reprogramming, characterised by interferon-driven inflammation, antigen presentation, and mitochondrial suppression, closely mirroring the early PD brain. These findings describe mechanisms by which αSyn oligomerisation potently initiates early neuroinflammation, highlighting a critical interplay between proteinopathy and immune activation at the earliest stages of disease.
