## Supplementary material for "Microglial activation and alpha-synuclein oligomers drive the early inflammatory phase of Parkinson’s disease": Data S17

### Sheet: Sheet1
Description	ID	Direction	ONTOLOGY	geneID	Count	p.adjust
chemotaxis	GO:0006935	up	BP	PLAUR/ALOX5/TYMP/SERPINE1/CCL2/BST1/F3/CSF3R/DUSP1/IL1B/ADGRE2/CH25H/S100A9/FPR2/FPR1/SCG2/SLIT3/ITGA1/CCL5	19	7.22087e-09
leukocyte chemotaxis	GO:0030595	up	BP	ALOX5/SERPINE1/CCL2/BST1/CSF3R/DUSP1/IL1B/ADGRE2/CH25H/S100A9/FPR2/SCG2/ITGA1/CCL5	14	2.77329e-08
myeloid leukocyte migration	GO:0097529	up	BP	SERPINE1/CCL2/BST1/CSF3R/DUSP1/IL1B/ADGRE2/MCOLN2/S100A9/FPR2/SCG2/ITGA1/CCL5	13	3.18946e-07
leukocyte cell-cell adhesion	GO:0007159	up	BP	ALOX5/EBI3/JAK3/CCL2/PLA2G2D/IL1B/LILRB2/ITGA5/S100A9/IL7R/HLA-DQB1/HLA-DRB1/HLA-DQA1/HLA-DRA/CCL5	15	2.52284e-06
humoral immune response	GO:0006959	up	BP	ALOX5/SLC11A1/TRAF3IP2/BCL3/EBI3/CCL2/BST1/IL1B/C1RL/S100A9/HLA-DQB1/HLA-DRB1/CCL5	13	2.52284e-06
regulation of inflammatory response	GO:0050727	up	BP	ALOX5/NKG7/SERPINE1/BST1/PLA2G2D/IL1B/ZFP36/CASP5/FCGR1A/NCF1/S100A9/FPR2/NUPR1/HLA-DRB1/CCL5	15	2.52284e-06
regulation of plasminogen activation	GO:0010755	up	BP	PLAUR/SERPINE1/SERPINE2/MELTF/S100A10	5	6.15402e-06
positive regulation of cell adhesion	GO:0045785	up	BP	PLAUR/ALOX5/EBI3/CCL2/IL1B/LIF/LILRB2/ITGA5/IL7R/HLA-DQB1/HLA-DRB1/HLA-DQA1/S100A10/HLA-DRA/CCL5	15	1.08625e-05
antigen processing and presentation of exogenous peptide antigen	GO:0002478	up	BP	FCGR1A/HLA-DQB1/HLA-DRB1/HLA-DQA1/HLA-DRA/IFI30	6	1.27257e-05
regulation of leukocyte cell-cell adhesion	GO:1903037	up	BP	ALOX5/EBI3/JAK3/CCL2/PLA2G2D/IL1B/LILRB2/IL7R/HLA-DQB1/HLA-DRB1/HLA-DQA1/HLA-DRA/CCL5	13	2.36913e-05
positive regulation of lymphocyte activation	GO:0051251	up	BP	EBI3/CCL2/BST1/IL1B/LILRB2/IL7R/HLA-DQB1/HLA-DRB1/HLA-DQA1/FCGR3A/HLA-DRA/CCL5	12	2.67688e-05
T-helper 1 type immune response	GO:0042088	up	BP	SLC11A1/BCL3/EBI3/JAK3/IL1B/HLA-DRB1	6	2.67688e-05
plasminogen activation	GO:0031639	up	BP	PLAUR/SERPINE1/SERPINE2/MELTF/S100A10	5	3.04499e-05
regulation of T cell activation	GO:0050863	up	BP	EBI3/JAK3/CCL2/PLA2G2D/IL1B/LILRB2/IL7R/HLA-DQB1/HLA-DRB1/HLA-DQA1/HLA-DRA/CCL5	12	9.64836e-05
positive regulation of T cell activation	GO:0050870	up	BP	EBI3/CCL2/IL1B/LILRB2/IL7R/HLA-DQB1/HLA-DRB1/HLA-DQA1/HLA-DRA/CCL5	10	9.64836e-05
MHC class II protein complex assembly	GO:0002399	up	BP	HLA-DQB1/HLA-DRB1/HLA-DQA1/HLA-DRA	4	9.64836e-05
peptide antigen assembly with MHC class II protein complex	GO:0002503	up	BP	HLA-DQB1/HLA-DRB1/HLA-DQA1/HLA-DRA	4	9.64836e-05
leukocyte mediated immunity	GO:0002443	up	BP	TRAF3IP2/BCL3/NKG7/JAK3/IL1B/ADGRE2/C1RL/FCGR1A/IL7R/SERPINB9/HLA-DRB1/FCGR3A/HLA-DRA	13	0.000119497
negative regulation of endopeptidase activity	GO:0010951	up	BP	PLAUR/LAMP3/TIMP1/SERPINE1/SERPINE2/SERPINB9/SERPINA1	7	0.000122571
acute inflammatory response	GO:0002526	up	BP	PLA2G2D/F3/IL1B/FCGR1A/NUPR1/SERPINA1/FCGR3A	7	0.000126813
lymphocyte proliferation	GO:0046651	up	BP	SLC11A1/EBI3/BST1/PLA2G2D/IL1B/LILRB2/IL7R/HLA-DRB1/FCGR3A/CCL5	10	0.000248689
mononuclear cell proliferation	GO:0032943	up	BP	SLC11A1/EBI3/BST1/PLA2G2D/IL1B/LILRB2/IL7R/HLA-DRB1/FCGR3A/CCL5	10	0.000300975
regulation of endopeptidase activity	GO:0052548	up	BP	PLAUR/LAMP3/TIMP1/SERPINE1/F3/SERPINE2/S100A9/SERPINB9/SERPINA1	9	0.000386291
negative regulation of T cell apoptotic process	GO:0070233	up	BP	BCL3/JAK3/IL7R/CCL5	4	0.000470101
leukocyte mediated cytotoxicity	GO:0001909	up	BP	NKG7/FCGR1A/IL7R/SERPINB9/HLA-DRB1/FCGR3A/HLA-DRA	7	0.000810182
regulation of chemotaxis	GO:0050920	up	BP	SERPINE1/CCL2/BST1/F3/DUSP1/FPR2/SCG2/CCL5	8	0.000989767
negative regulation of response to external stimulus	GO:0032102	up	BP	PLAUR/ALOX5/SERPINE1/CCL2/DUSP1/ZFP36/SERPINE2/PIM1/SERPINB9/FPR2/HLA-DRB1	11	0.00100408
regulation of monocyte chemotaxis	GO:0090025	up	BP	SERPINE1/DUSP1/FPR2/CCL5	4	0.00100408
CD4-positive, CD25-positive, alpha-beta regulatory T cell differentiation	GO:0002361	up	BP	PLA2G2D/HLA-DRB1/HLA-DRA	3	0.00108072
wound healing	GO:0042060	up	BP	PLAUR/ALOX5/SLC11A1/PROCR/TIMP1/SERPINE1/F3/SERPINE2/ITGA5/SERPINA1/S100A10	11	0.00108072
regulation of lymphocyte proliferation	GO:0050670	up	BP	EBI3/BST1/PLA2G2D/IL1B/LILRB2/HLA-DRB1/FCGR3A/CCL5	8	0.00176744
leukocyte activation involved in immune response	GO:0002366	up	BP	SLC11A1/BCL3/NKG7/JAK3/ADGRE2/DYSF/HLA-DRB1/FCGR3A/HLA-DRA	9	0.00186177
regulation of mononuclear cell proliferation	GO:0032944	up	BP	EBI3/BST1/PLA2G2D/IL1B/LILRB2/HLA-DRB1/FCGR3A/CCL5	8	0.00186177
type II interferon production	GO:0032609	up	BP	SLC11A1/BCL3/EBI3/IL1B/CD14/HLA-DRB1	6	0.00186177
regulation of type II interferon production	GO:0032649	up	BP	SLC11A1/BCL3/EBI3/IL1B/CD14/HLA-DRB1	6	0.00186177
regulation of coagulation	GO:0050818	up	BP	PLAUR/PROCR/SERPINE1/F3/SERPINE2	5	0.00186177
CD4-positive, alpha-beta T cell activation	GO:0035710	up	BP	BCL3/NKG7/JAK3/PLA2G2D/HLA-DRB1/HLA-DRA	6	0.0021975
regulation of immune effector process	GO:0002697	up	BP	JAK3/IL1B/ADGRE2/FCGR1A/NCF1/S100A9/IL7R/SERPINB9/HLA-DRB1/HLA-DRA	10	0.0021975
lymphocyte apoptotic process	GO:0070227	up	BP	TRAF3IP2/BCL3/JAK3/IL7R/CCL5	5	0.00261763
cell adhesion mediated by integrin	GO:0033627	up	BP	SERPINE1/LIF/ITGA5/ITGA1/CCL5	5	0.00323621
regulation of adaptive immune response based on somatic recombination of immune receptors built from immunoglobulin superfamily domains	GO:0002822	up	BP	SLC11A1/JAK3/IL1B/FCGR1A/IL7R/HLA-DRB1/HLA-DRA	7	0.0033047
negative regulation of catabolic process	GO:0009895	up	BP	TMEM132A/SLC11A1/TRAF3IP2/LAMP3/TIMP1/IL1B/ZFP36/SERPINE2/NUPR1	9	0.00410044
immune response-regulating cell surface receptor signaling pathway	GO:0002768	up	BP	LILRB2/FCGR1A/SH2B2/CD14/FPR2/FPR1/HLA-DQB1/HLA-DRB1/FCGR3A	9	0.00417379
regulation of receptor signaling pathway via STAT	GO:1904892	up	BP	BCL3/JAK3/LIF/IL7R/CCL5	5	0.0042028
protein secretion	GO:0009306	up	BP	TMEM132A/ALOX5/OLFM2/IL1B/CLSTN3/SCG2/CAVIN1/HLA-DRB1/CCL5	9	0.0042028
negative regulation of organelle organization	GO:0010639	up	BP	TMSB10/DUSP1/LIF/LILRB2/CLSTN3/DIAPH3/NUPR1/LIMK2/KANK3	9	0.0042028
establishment of protein localization to extracellular region	GO:0035592	up	BP	TMEM132A/ALOX5/OLFM2/IL1B/CLSTN3/SCG2/CAVIN1/HLA-DRB1/CCL5	9	0.00441495
protein localization to extracellular region	GO:0071692	up	BP	TMEM132A/ALOX5/OLFM2/IL1B/CLSTN3/SCG2/CAVIN1/HLA-DRB1/CCL5	9	0.00499617
positive regulation of endocytosis	GO:0045807	up	BP	SLC11A1/SERPINE1/CCL2/FCGR1A/CD14/FPR2	6	0.00499617
regulation of phagocytosis	GO:0050764	up	BP	SLC11A1/CCL2/DYSF/FCGR1A/FPR2	5	0.00499617
iron ion transport	GO:0006826	up	BP	SLC11A1/FLVCR2/MCOLN2/MELTF	4	0.0057754
negative regulation of catalytic activity	GO:0043086	up	BP	PLAUR/LAMP3/TIMP1/SERPINE1/DUSP1/IL1B/ZFP36/SERPINE2/SERPINB9/SERPINA1	10	0.00582609
positive regulation of regulatory T cell differentiation	GO:0045591	up	BP	LILRB2/HLA-DRB1/HLA-DRA	3	0.00591495
negative regulation of cell adhesion	GO:0007162	up	BP	JAK3/SERPINE1/PLA2G2D/DUSP1/LILRB2/SERPINE2/MELTF/HLA-DRB1	8	0.00591495
p38MAPK cascade	GO:0038066	up	BP	GADD45B/DUSP1/IL1B/ZFP36	4	0.0062849
cell-matrix adhesion	GO:0007160	up	BP	ACTN1/CTTN/SERPINE1/BST1/ITGA5/S100A10/ITGA1	7	0.00646997
regulation of epithelial cell proliferation	GO:0050678	up	BP	ALOX5/CCL2/VDR/F3/ZFP36/BRCA2/SCG2/NUPR1/CCL5	9	0.00649757
defense response to bacterium	GO:0042742	up	BP	SLC11A1/BCL3/SERPINE1/IL1B/FCGR1A/S100A9/IL7R/FPR2	8	0.00919744
defense response to protozoan	GO:0042832	up	BP	SLC11A1/BCL3/NKG7	3	0.00919744
regulation of blood coagulation	GO:0030193	up	BP	PLAUR/SERPINE1/F3/SERPINE2	4	0.00937794
cell killing	GO:0001906	up	BP	NKG7/FCGR1A/IL7R/SERPINB9/HLA-DRB1/FCGR3A/HLA-DRA	7	0.00976856
acute inflammatory response to antigenic stimulus	GO:0002438	up	BP	PLA2G2D/FCGR1A/FCGR3A	3	0.00986191
regulation of hemostasis	GO:1900046	up	BP	PLAUR/SERPINE1/F3/SERPINE2	4	0.0102117
negative regulation of wound healing	GO:0061045	up	BP	PLAUR/ALOX5/SERPINE1/SERPINE2	4	0.0135011
multi-organism reproductive process	GO:0044703	up	BP	TIMP1/VDR/IL1B/LIF/SERPINE2/ITGA5	6	0.0148576
regulation of wound healing	GO:0061041	up	BP	PLAUR/ALOX5/SERPINE1/F3/SERPINE2	5	0.0148576
B cell homeostasis	GO:0001782	up	BP	TRAF3IP2/SH2B2/IL7R	3	0.0148576
positive regulation of phosphorylation	GO:0042327	up	BP	PLAUR/IL1B/LIF/NIBAN1/PIM1/ITGA5/LIMK2/HLA-DRB1/CCL5	9	0.0162222
epithelial cell proliferation	GO:0050673	up	BP	ALOX5/CCL2/VDR/F3/ZFP36/BRCA2/SCG2/NUPR1/CCL5	9	0.0164083
multi-multicellular organism process	GO:0044706	up	BP	TIMP1/VDR/IL1B/LIF/SERPINE2/ITGA5	6	0.0165198
antibody-dependent cellular cytotoxicity	GO:0001788	up	BP	FCGR1A/FCGR3A	2	0.0177705
respiratory burst involved in inflammatory response	GO:0002536	up	BP	NCF1/S100A9	2	0.0177705
granzyme-mediated programmed cell death signaling pathway	GO:0140507	up	BP	NKG7/SRGN	2	0.0177705
respiratory burst	GO:0045730	up	BP	SLC11A1/NCF1/S100A9	3	0.018023
astrocyte differentiation	GO:0048708	up	BP	IL1B/LIF/SERPINE2/S100A9	4	0.0193216
cellular response to lipopolysaccharide	GO:0071222	up	BP	SERPINE1/CCL2/IL1B/ZFP36/LILRB2/CD14	6	0.0194896
blood coagulation	GO:0007596	up	BP	PLAUR/PROCR/SERPINE1/F3/SERPINE2/SERPINA1	6	0.0215951
regulation of p38MAPK cascade	GO:1900744	up	BP	GADD45B/DUSP1/IL1B	3	0.0224235
cell-substrate junction assembly	GO:0007044	up	BP	ACTN1/CTTN/ITGA5/S100A10	4	0.0232562
phagocytosis	GO:0006909	up	BP	SLC11A1/CCL2/DYSF/FCGR1A/CD14/FPR2	6	0.0234874
natural killer cell degranulation	GO:0043320	up	BP	NKG7/FCGR3A	2	0.0235695
regulation of chemokine-mediated signaling pathway	GO:0070099	up	BP	SLIT3/CCL5	2	0.0235695
coagulation	GO:0050817	up	BP	PLAUR/PROCR/SERPINE1/F3/SERPINE2/SERPINA1	6	0.0238192
regulation of leukocyte mediated cytotoxicity	GO:0001910	up	BP	IL7R/SERPINB9/HLA-DRB1/HLA-DRA	4	0.0240556
intrinsic apoptotic signaling pathway in response to DNA damage by p53 class mediator	GO:0042771	up	BP	BCL3/BRCA2/NUPR1	3	0.0255253
myeloid leukocyte activation	GO:0002274	up	BP	SLC11A1/TRAF3IP2/ADGRE2/DYSF/FCGR3A/CCL5	6	0.0256641
positive regulation of astrocyte differentiation	GO:0048711	up	BP	LIF/SERPINE2	2	0.0256641
vitamin D receptor signaling pathway	GO:0070561	up	BP	VDR/PIM1	2	0.0256641
response to chemokine	GO:1990868	up	BP	CCL2/DUSP1/SLIT3/CCL5	4	0.0256641
cellular response to chemokine	GO:1990869	up	BP	CCL2/DUSP1/SLIT3/CCL5	4	0.0256641
negative regulation of extrinsic apoptotic signaling pathway	GO:2001237	up	BP	CTTN/SERPINE1/IL1B/SCG2	4	0.0256641
regulation of hemopoiesis	GO:1903706	up	BP	JAK3/CSF3R/ZFP36/LIF/LILRB2/IL7R/HLA-DRB1/HLA-DRA	8	0.0259178
cell-substrate junction organization	GO:0150115	up	BP	ACTN1/CTTN/ITGA5/S100A10	4	0.0263274
regulation of cell adhesion mediated by integrin	GO:0033628	up	BP	SERPINE1/LIF/CCL5	3	0.0263375
regulation of epithelial cell differentiation	GO:0030856	up	BP	SERPINE1/VDR/IL1B/ZFP36/LIF	5	0.0263375
regulation of viral process	GO:0050792	up	BP	LAMP3/ZFP36/CH25H/HLA-DRB1/CCL5	5	0.0267452
response to UV-C	GO:0010225	up	BP	BCL3/BRCA2	2	0.0276403
positive regulation of monocyte chemotactic protein-1 production	GO:0071639	up	BP	IL1B/MCOLN2	2	0.0276403
immunological memory formation process	GO:0090715	up	BP	HLA-DRB1/HLA-DRA	2	0.0276403
regulation of T cell mediated cytotoxicity	GO:0001914	up	BP	IL7R/HLA-DRB1/HLA-DRA	3	0.0283047
production of molecular mediator involved in inflammatory response	GO:0002532	up	BP	ALOX5/SERPINE1/NCF1/S100A9	4	0.0285258
positive regulation of protein phosphorylation	GO:0001934	up	BP	PLAUR/IL1B/LIF/NIBAN1/PIM1/ITGA5/LIMK2/HLA-DRB1	8	0.0322253
regulation of cell killing	GO:0031341	up	BP	IL7R/SERPINB9/HLA-DRB1/HLA-DRA	4	0.0327188
antimicrobial humoral response	GO:0019730	up	BP	SLC11A1/BCL3/CCL2/S100A9/CCL5	5	0.033432
cellular response to biotic stimulus	GO:0071216	up	BP	SERPINE1/CCL2/IL1B/ZFP36/LILRB2/CD14	6	0.0336229
positive regulation of cell development	GO:0010720	up	BP	DBN1/IL1B/LIF/LILRB2/SERPINE2/IL7R/HLA-DRB1/HLA-DRA	8	0.0336229
regulation of vascular wound healing	GO:0061043	up	BP	ALOX5/SERPINE1	2	0.0336229
regulation of nervous system development	GO:0051960	up	BP	TYMP/SRPX2/DBN1/IL1B/LIF/SERPINE2/CLSTN3/S100A10	8	0.0343986
regulation of innate immune response	GO:0045088	up	BP	PIM1/NCF1/S100A9/CD14/SERPINB9/FPR2/CD300E/CCL5	8	0.0371487
negative regulation of protein catabolic process	GO:0042177	up	BP	TMEM132A/LAMP3/TIMP1/SERPINE2	4	0.0372386
response to type II interferon	GO:0034341	up	BP	SLC11A1/CCL2/PIM1/CCL5	4	0.0395827
response to interleukin-17	GO:0097396	up	BP	TRAF3IP2/IL1B	2	0.0395827
cellular response to interleukin-17	GO:0097398	up	BP	TRAF3IP2/IL1B	2	0.0395827
T cell mediated cytotoxicity	GO:0001913	up	BP	IL7R/HLA-DRB1/HLA-DRA	3	0.0405436
positive regulation of vascular endothelial growth factor receptor signaling pathway	GO:0030949	up	BP	IL1B/ITGA5	2	0.0425059
regulation of respiratory burst	GO:0060263	up	BP	NCF1/S100A9	2	0.0425059
heterotypic cell-cell adhesion	GO:0034113	up	BP	IL1B/LILRB2/ITGA5	3	0.043161
signal release	GO:0023061	up	BP	TMEM132A/ALOX5/IL1B/LIF/DYSF/HLA-DRB1/SELENOM/CCL5	8	0.0447555
regulation of endothelial cell apoptotic process	GO:2000351	up	BP	SERPINE1/CCL2/SCG2	3	0.0447555
response to fibroblast growth factor	GO:0071774	up	BP	CCL2/ZFP36/IER2/CCL5	4	0.0449182
negative regulation of immune response	GO:0050777	up	BP	JAK3/PIM1/IL7R/SERPINB9/HLA-DRB1	5	0.0449182
regulation of antigen processing and presentation	GO:0002577	up	BP	SLC11A1/LILRB2	2	0.0449182
negative regulation of meiotic cell cycle	GO:0051447	up	BP	DUSP1/LIF	2	0.0449182
monocyte chemotactic protein-1 production	GO:0071605	up	BP	IL1B/MCOLN2	2	0.0449182
cellular response to interleukin-7	GO:0098761	up	BP	JAK3/IL7R	2	0.0449182
negative regulation of defense response	GO:0031348	up	BP	ALOX5/ZFP36/PIM1/SERPINB9/FPR2/HLA-DRB1	6	0.0454941
immunoglobulin mediated immune response	GO:0016064	up	BP	TRAF3IP2/BCL3/C1RL/FCGR1A/FCGR3A	5	0.0461383
chronic inflammatory response	GO:0002544	up	BP	S100A9/CCL5	2	0.0473647
lymph node development	GO:0048535	up	BP	TRAF3IP2/IL7R	2	0.0473647
response to interleukin-7	GO:0098760	up	BP	JAK3/IL7R	2	0.0473647
maintenance of protein location in cell	GO:0032507	up	BP	TMSB10/DBN1/SRGN	3	0.0487213
negative regulation of T cell activation	GO:0050868	up	BP	JAK3/PLA2G2D/LILRB2/HLA-DRB1	4	0.0487213
immune receptor activity	GO:0140375	up	MF	EBI3/F3/CSF3R/LILRB2/FCGR1A/IL7R/FPR2/FPR1/HLA-DQB1/HLA-DRB1/HLA-DQA1/FCGR3A/HLA-DRA	13	9.7779e-10
MHC protein complex binding	GO:0023023	up	MF	LILRB2/HLA-DQB1/HLA-DRB1/HLA-DQA1/HLA-DRA	5	0.000196067
protease binding	GO:0002020	up	MF	SERPINE1/F3/BRCA2/ADAMTSL4/SERPINB9/SERPINA1	6	0.00720247
peptide antigen binding	GO:0042605	up	MF	HLA-DQB1/HLA-DRB1/HLA-DQA1/HLA-DRA	4	0.00720247
cytokine receptor binding	GO:0005126	up	MF	EBI3/JAK3/CCL2/IL1B/LIF/ITGA5/BEX3/CCL5	8	0.00724092
cytokine activity	GO:0005125	up	MF	TIMP1/EBI3/CCL2/IL1B/LIF/SCG2/CCL5	7	0.0148228
iron ion transmembrane transporter activity	GO:0005381	up	MF	SLC11A1/MCOLN2	2	0.0406076
profilin binding	GO:0005522	up	MF	CTTN/DBN1	2	0.0406076
IgG binding	GO:0019864	up	MF	FCGR1A/FCGR3A	2	0.0406076
T cell receptor binding	GO:0042608	up	MF	HLA-DRB1/HLA-DRA	2	0.0406076
RAGE receptor binding	GO:0050786	up	MF	S100A9/FPR1	2	0.0406076
peptidase regulator activity	GO:0061134	up	MF	TIMP1/SERPINE1/SERPINE2/BEX3/SERPINB9/SERPINA1	6	0.0424466
muscle alpha-actinin binding	GO:0051371	up	MF	PDLIM4/PDLIM7	2	0.0434921
antigen binding	GO:0003823	up	MF	IL7R/HLA-DQB1/HLA-DRB1/HLA-DQA1/HLA-DRA	5	0.0434921
external side of plasma membrane	GO:0009897	up	CC	PLAUR/SPA17/EBI3/F3/CSF3R/FCGR1A/ITGA5/ASGR2/IL7R/CD14/HLA-DRB1/FCGR3A/ITGA1	13	5.30258e-05
endocytic vesicle	GO:0030139	up	CC	SLC11A1/CTTN/CSF3R/DYSF/FCGR1A/NCF1/IL7R/RIN1/HLA-DQB1/HLA-DRB1/HLA-DQA1/HLA-DRA	12	5.30258e-05
MHC class II protein complex	GO:0042613	up	CC	HLA-DQB1/HLA-DRB1/HLA-DQA1/HLA-DRA	4	0.000133211
clathrin-coated endocytic vesicle membrane	GO:0030669	up	CC	FCGR1A/IL7R/HLA-DQB1/HLA-DRB1/HLA-DQA1/HLA-DRA	6	0.000174412
endoplasmic reticulum lumen	GO:0005788	up	CC	TMEM132A/PLAUR/P4HA2/TIMP1/EBI3/ADAMTSL4/MELTF/SCG2/SERPINA1/SELENOM	10	0.000269351
platelet alpha granule	GO:0031091	up	CC	ACTN1/TIMP1/SERPINE1/SRGN/SERPINE2/SERPINA1	6	0.000269351
actomyosin	GO:0042641	up	CC	ACTN1/DBN1/PDLIM4/SH2B2/FHL3/PDLIM7	6	0.000269351
lysosomal membrane	GO:0005765	up	CC	SLC11A1/LAMP3/NKG7/RAB3D/CSF3R/VASN/FPR1/HLA-DQB1/HLA-DRB1/HLA-DQA1/HLA-DRA	11	0.000484487
lumenal side of endoplasmic reticulum membrane	GO:0098553	up	CC	HLA-DQB1/HLA-DRB1/HLA-DQA1/HLA-DRA	4	0.000544178
late endosome membrane	GO:0031902	up	CC	SLC11A1/LAMP3/MCOLN2/HLA-DQB1/HLA-DRB1/HLA-DQA1/HLA-DRA	7	0.000625308
actin filament	GO:0005884	up	CC	ACTN1/CTTN/PDLIM4/DIAPH3/SH2B2/PDLIM7	6	0.000703615
collagen-containing extracellular matrix	GO:0062023	up	CC	TIMP1/SRPX2/SERPINE1/F3/SERPINE2/ADAMTSL4/S100A9/SERPINB9/SERPINA1/S100A10	10	0.000972528
lumenal side of membrane	GO:0098576	up	CC	HLA-DQB1/HLA-DRB1/HLA-DQA1/HLA-DRA	4	0.000972528
secondary lysosome	GO:0005767	up	CC	NCF1/HLA-DRB1/HLA-DRA	3	0.00206253
ruffle	GO:0001726	up	CC	ACTN1/CTTN/ADGRE2/SH2B2/ITGA5/PDLIM7	6	0.00325063
focal adhesion	GO:0005925	up	CC	PLAUR/ACTN1/CTTN/PROCR/ITGA5/FHL3/PDLIM7/ITGA1	8	0.0117993
immunological synapse	GO:0001772	up	CC	CD37/HLA-DRB1/HLA-DRA	3	0.0123374
cell leading edge	GO:0031252	up	CC	ACTN1/CTTN/PLEK2/ADGRE2/PDLIM4/SH2B2/ITGA5/PDLIM7	8	0.0126565
trans-Golgi network membrane	GO:0032588	up	CC	HLA-DQB1/HLA-DRB1/HLA-DQA1/HLA-DRA	4	0.0156937
protein complex involved in cell adhesion	GO:0098636	up	CC	PLAUR/ITGA5/ITGA1	3	0.0184121
serine-type peptidase complex	GO:1905286	up	CC	PLAUR/F3	2	0.0270179
Z disc	GO:0030018	up	CC	ACTN1/PDLIM4/FHL3/PDLIM7	4	0.0270942
cholesterol biosynthetic process	GO:0006695	down	BP	MSMO1/FDFT1/MVK/HMGCS1/HSD17B7/LSS/MVD/DHCR7	8	3.61671e-10
secondary alcohol biosynthetic process	GO:1902653	down	BP	MSMO1/FDFT1/MVK/HMGCS1/HSD17B7/LSS/MVD/DHCR7	8	3.61671e-10
cholesterol metabolic process	GO:0008203	down	BP	MSMO1/FDFT1/MVK/HMGCS1/HSD17B7/LSS/MVD/DHCR7	8	1.1822e-07
secondary alcohol metabolic process	GO:1902652	down	BP	MSMO1/FDFT1/MVK/HMGCS1/HSD17B7/LSS/MVD/DHCR7	8	1.49238e-07
isoprenoid metabolic process	GO:0006720	down	BP	FDFT1/MVK/HMGCS1/LSS/ALDH1A1/MVD	6	1.13446e-05
acetyl-CoA metabolic process	GO:0006084	down	BP	MVK/HMGCS1/MVD	3	0.00249062
sulfur compound metabolic process	GO:0006790	down	BP	MVK/HMGCS1/HS3ST2/MVD/GGTA1	5	0.0281294
