## Supplementary material for "Microglial activation and alpha-synuclein oligomers drive the early inflammatory phase of Parkinson’s disease": Data S8

annot_level	comparison	tissue	assay	disease_list	n_overlap	n_overlap_sig	perc_disease_gene	p_value	p_adjust	sig_indicator	l1	alpha
3	PDControl	Cingulate	Astro_CD44neg	AD	51	2	3.921568627	0.153548927	0.658066829		Astro	0.117647059
3	PDControl	Cingulate	Astro_CD44neg	PD	152	4	2.631578947	0.079162148	0.2546454		Astro	0.078947368
3	PDControl	Cingulate	Astro_CD44pos	AD	44	1	2.272727273	0.241516221	0.764953903		Astro	0.068181818
3	PDControl	Cingulate	Astro_CD44pos	PD	140	0	0	NA	NA	NA	Astro	0
3	PDControl	Cingulate	CUX2	AD	68	0	0	NA	NA	NA	Neurons	0
3	PDControl	Cingulate	CUX2	PD	170	4	2.352941176	0.099904681	0.273072795		Neurons	0.070588235
3	PDControl	Cingulate	CyclingMacrophages	AD	3	0	0	NA	NA	NA	Immune	0
3	PDControl	Cingulate	CyclingMacrophages	PD	8	2	25	0.015599145	0.120813809	*	Immune	0.75
3	PDControl	Cingulate	EndMT	AD	25	0	0	NA	NA	NA	Endomural	0
3	PDControl	Cingulate	EndMT	PD	69	0	0	NA	NA	NA	Endomural	0
3	PDControl	Cingulate	Endothelial	AD	32	0	0	NA	NA	NA	Endomural	0
3	PDControl	Cingulate	Endothelial	PD	95	4	4.210526316	0.00303464	0.077989276	*	Endomural	0.126315789
3	PDControl	Cingulate	FEZF2	AD	41	1	2.43902439	0.500783445	0.790710703		Neurons	0.073170732
3	PDControl	Cingulate	FEZF2	PD	136	2	1.470588235	0.478576721	0.758400719		Neurons	0.044117647
3	PDControl	Cingulate	Fibroblasts	AD	0	0	0	NA	NA	NA	Endomural	0
3	PDControl	Cingulate	Fibroblasts	PD	0	0	0	NA	NA	NA	Endomural	0
3	PDControl	Cingulate	M2Macrophages	AD	8	0	0	NA	NA	NA	Immune	0
3	PDControl	Cingulate	M2Macrophages	PD	17	0	0	NA	NA	NA	Immune	0
3	PDControl	Cingulate	Microglia	AD	63	5	7.936507937	0.001375349	0.041260479	*	Immune	0.238095238
3	PDControl	Cingulate	Microglia	PD	129	1	0.775193798	0.837560781	0.858499801		Immune	0.023255814
3	PDControl	Cingulate	OG	AD	59	0	0	NA	NA	NA	OG	0
3	PDControl	Cingulate	OG	PD	156	2	1.282051282	0.641035608	0.803477643		OG	0.038461538
3	PDControl	Cingulate	OPC	AD	42	3	7.142857143	0.023666483	0.266543982	*	OG	0.214285714
3	PDControl	Cingulate	OPC	PD	147	3	2.040816327	0.165211442	0.37631495		OG	0.06122449
3	PDControl	Cingulate	PVALB	AD	46	0	0	NA	NA	NA	Neurons	0
3	PDControl	Cingulate	PVALB	PD	140	1	0.714285714	0.657894007	0.803477643		Neurons	0.021428571
3	PDControl	Cingulate	RORB	AD	58	3	5.172413793	0.705405467	0.80475875		Neurons	0.155172414
3	PDControl	Cingulate	RORB	PD	158	4	2.53164557	0.82170397	0.858499801		Neurons	0.075949367
3	PDControl	Cingulate	SST	AD	45	0	0	NA	NA	NA	Neurons	0
3	PDControl	Cingulate	SST	PD	139	3	2.158273381	0.077830353	0.2546454		Neurons	0.064748201
3	PDControl	Cingulate	SV2C	AD	41	0	0	NA	NA	NA	Neurons	0
3	PDControl	Cingulate	SV2C	PD	135	0	0	NA	NA	NA	Neurons	0
3	PDControl	Cingulate	T-cells	AD	0	0	0	NA	NA	NA	Immune	0
3	PDControl	Cingulate	T-cells	PD	0	0	0	NA	NA	NA	Immune	0
3	PDControl	Cingulate	THEMIS	AD	37	0	0	NA	NA	NA	Neurons	0
3	PDControl	Cingulate	THEMIS	PD	120	1	0.833333333	0.733192561	0.828866024		Neurons	0.025
3	PDControl	Cingulate	VIP	AD	49	0	0	NA	NA	NA	Neurons	0
3	PDControl	Cingulate	VIP	PD	147	1	0.680272109	0.666298534	0.803477643		Neurons	0.020408163
3	PDControl	Frontal	Astro_CD44neg	AD	51	2	3.921568627	0.662500616	0.80475875		Astro	0.117647059
3	PDControl	Frontal	Astro_CD44neg	PD	152	12	7.894736842	0.008909659	0.091324006	*	Astro	0.236842105
3	PDControl	Frontal	Astro_CD44pos	AD	44	1	2.272727273	0.744869273	0.80475875		Astro	0.068181818
3	PDControl	Frontal	Astro_CD44pos	PD	140	9	6.428571429	0.005706532	0.077989276	*	Astro	0.192857143
3	PDControl	Frontal	CUX2	AD	68	1	1.470588235	0.570165454	0.80475875		Neurons	0.044117647
3	PDControl	Frontal	CUX2	PD	170	2	1.176470588	0.582716027	0.803477643		Neurons	0.035294118
3	PDControl	Frontal	CyclingMacrophages	AD	3	0	0	NA	NA	NA	Immune	0
3	PDControl	Frontal	CyclingMacrophages	PD	8	0	0	NA	NA	NA	Immune	0
3	PDControl	Frontal	EndMT	AD	25	0	0	NA	NA	NA	Endomural	0
3	PDControl	Frontal	EndMT	PD	69	0	0	NA	NA	NA	Endomural	0
3	PDControl	Frontal	Endothelial	AD	32	1	3.125	0.37035368	0.764953903		Endomural	0.09375
3	PDControl	Frontal	Endothelial	PD	95	2	2.105263158	0.290433092	0.595387838		Endomural	0.063157895
3	PDControl	Frontal	FEZF2	AD	41	4	9.756097561	0.128110448	0.640552239		Neurons	0.292682927
3	PDControl	Frontal	FEZF2	PD	136	8	5.882352941	0.080741225	0.2546454		Neurons	0.176470588
3	PDControl	Frontal	Fibroblasts	AD	0	0	0	NA	NA	NA	Endomural	0
3	PDControl	Frontal	Fibroblasts	PD	0	0	0	NA	NA	NA	Endomural	0
3	PDControl	Frontal	M2Macrophages	AD	8	0	0	NA	NA	NA	Immune	0
3	PDControl	Frontal	M2Macrophages	PD	17	0	0	NA	NA	NA	Immune	0
3	PDControl	Frontal	Microglia	AD	63	1	1.587301587	0.36583405	0.764953903		Immune	0.047619048
3	PDControl	Frontal	Microglia	PD	129	1	0.775193798	0.652173095	0.803477643		Immune	0.023255814
3	PDControl	Frontal	OG	AD	59	2	3.389830508	0.750668288	0.80475875		OG	0.101694915
3	PDControl	Frontal	OG	PD	156	5	3.205128205	0.749058824	0.828866024		OG	0.096153846
3	PDControl	Frontal	OPC	AD	42	1	2.380952381	0.583715137	0.80475875		OG	0.071428571
3	PDControl	Frontal	OPC	PD	147	7	4.761904762	0.00501473	0.077989276	*	OG	0.142857143
3	PDControl	Frontal	PVALB	AD	46	1	2.173913043	0.751108167	0.80475875		Neurons	0.065217391
3	PDControl	Frontal	PVALB	PD	140	3	2.142857143	0.626977871	0.803477643		Neurons	0.064285714
3	PDControl	Frontal	RORB	AD	58	1	1.724137931	0.871187999	0.901228964		Neurons	0.051724138
3	PDControl	Frontal	RORB	PD	158	1	0.632911392	0.991364628	0.991364628		Neurons	0.018987342
3	PDControl	Frontal	SST	AD	45	2	4.444444444	0.309352314	0.764953903		Neurons	0.133333333
3	PDControl	Frontal	SST	PD	139	6	4.316546763	0.04940761	0.241184477	*	Neurons	0.129496403
3	PDControl	Frontal	SV2C	AD	41	0	0	NA	NA	NA	Neurons	0
3	PDControl	Frontal	SV2C	PD	135	2	1.481481481	0.649100758	0.803477643		Neurons	0.044444444
3	PDControl	Frontal	T-cells	AD	0	0	0	NA	NA	NA	Immune	0
3	PDControl	Frontal	T-cells	PD	0	0	0	NA	NA	NA	Immune	0
3	PDControl	Frontal	THEMIS	AD	37	1	2.702702703	0.368097955	0.764953903		Neurons	0.081081081
3	PDControl	Frontal	THEMIS	PD	120	1	0.833333333	0.655045472	0.803477643		Neurons	0.025
3	PDControl	Frontal	VIP	AD	49	0	0	NA	NA	NA	Neurons	0
3	PDControl	Frontal	VIP	PD	147	6	4.081632653	0.226628998	0.489041523		Neurons	0.12244898
3	PDControl	Parietal	Astro_CD44neg	AD	51	0	0	NA	NA	NA	Astro	0
3	PDControl	Parietal	Astro_CD44neg	PD	152	6	3.947368421	0.034967921	0.204812107	*	Astro	0.118421053
3	PDControl	Parietal	Astro_CD44pos	AD	44	0	0	NA	NA	NA	Astro	0
3	PDControl	Parietal	Astro_CD44pos	PD	140	4	2.857142857	0.058825482	0.241184477		Astro	0.085714286
3	PDControl	Parietal	CUX2	AD	68	4	5.882352941	0.739303553	0.80475875		Neurons	0.176470588
3	PDControl	Parietal	CUX2	PD	170	13	7.647058824	0.12836582	0.309588155		Neurons	0.229411765
3	PDControl	Parietal	CyclingMacrophages	AD	3	1	33.33333333	0.059280336	0.444602522		Immune	1
3	PDControl	Parietal	CyclingMacrophages	PD	8	0	0	NA	NA	NA	Immune	0
3	PDControl	Parietal	EndMT	AD	25	0	0	NA	NA	NA	Endomural	0
3	PDControl	Parietal	EndMT	PD	69	0	0	NA	NA	NA	Endomural	0
3	PDControl	Parietal	Endothelial	AD	32	2	6.25	0.109121885	0.640552239		Endomural	0.1875
3	PDControl	Parietal	Endothelial	PD	95	1	1.052631579	0.726480735	0.828866024		Endomural	0.031578947
3	PDControl	Parietal	FEZF2	AD	41	1	2.43902439	0.90986816	0.90986816		Neurons	0.073170732
3	PDControl	Parietal	FEZF2	PD	136	9	6.617647059	0.119908504	0.307265542		Neurons	0.198529412
3	PDControl	Parietal	Fibroblasts	AD	0	0	0	NA	NA	NA	Endomural	0
3	PDControl	Parietal	Fibroblasts	PD	0	0	0	NA	NA	NA	Endomural	0
3	PDControl	Parietal	M2Macrophages	AD	8	0	0	NA	NA	NA	Immune	0
3	PDControl	Parietal	M2Macrophages	PD	17	0	0	NA	NA	NA	Immune	0
3	PDControl	Parietal	Microglia	AD	63	3	4.761904762	0.026654398	0.266543982	*	Immune	0.142857143
3	PDControl	Parietal	Microglia	PD	129	1	0.775193798	0.768217291	0.828866024		Immune	0.023255814
3	PDControl	Parietal	OG	AD	59	3	5.084745763	0.382476952	0.764953903		OG	0.152542373
3	PDControl	Parietal	OG	PD	156	6	3.846153846	0.408344964	0.735774566		OG	0.115384615
3	PDControl	Parietal	OPC	AD	42	1	2.380952381	0.456152097	0.790710703		OG	0.071428571
3	PDControl	Parietal	OPC	PD	147	4	2.721088435	0.054944928	0.241184477		OG	0.081632653
3	PDControl	Parietal	PVALB	AD	46	1	2.173913043	0.616411631	0.80475875		Neurons	0.065217391
3	PDControl	Parietal	PVALB	PD	140	3	2.142857143	0.383979359	0.735774566		Neurons	0.064285714
3	PDControl	Parietal	RORB	AD	58	8	13.79310345	0.408511826	0.765959674		Neurons	0.413793103
3	PDControl	Parietal	RORB	PD	158	13	8.227848101	0.412751586	0.735774566		Neurons	0.246835443
3	PDControl	Parietal	SST	AD	45	0	0	NA	NA	NA	Neurons	0
3	PDControl	Parietal	SST	PD	139	2	1.438848921	0.473225618	0.758400719		Neurons	0.043165468
3	PDControl	Parietal	SV2C	AD	41	2	4.87804878	0.310655945	0.764953903		Neurons	0.146341463
3	PDControl	Parietal	SV2C	PD	135	7	5.185185185	0.01768007	0.120813809	*	Neurons	0.155555556
3	PDControl	Parietal	T-cells	AD	0	0	0	NA	NA	NA	Immune	0
3	PDControl	Parietal	T-cells	PD	0	0	0	NA	NA	NA	Immune	0
3	PDControl	Parietal	THEMIS	AD	37	4	10.81081081	0.481888635	0.790710703		Neurons	0.324324324
3	PDControl	Parietal	THEMIS	PD	120	10	8.333333333	0.088810128	0.260086803		Neurons	0.25
3	PDControl	Parietal	VIP	AD	49	3	6.12244898	0.309352314	0.764953903		Neurons	0.183673469
3	PDControl	Parietal	VIP	PD	147	3	2.040816327	0.480937041	0.758400719		Neurons	0.06122449
