## Supplementary material for "Microglial activation and alpha-synuclein oligomers drive the early inflammatory phase of Parkinson’s disease": Data S7

annot_level	comparison	tissue	assay	disease_list	n_overlap	n_overlap_sig	perc_disease_gene
1	PDControl	C	Astro	ad_common_gwas_bellenguez	59	2	3.389830508
1	PDControl	C	Astro	pd_common_gwas_nallskim	163	6	3.680981595
1	PDControl	C	Endomural	ad_common_gwas_bellenguez	33	0	0
1	PDControl	C	Endomural	pd_common_gwas_nallskim	106	2	1.886792453
1	PDControl	C	Immune	ad_common_gwas_bellenguez	58	4	6.896551724
1	PDControl	C	Immune	pd_common_gwas_nallskim	130	2	1.538461538
1	PDControl	C	Neurons	ad_common_gwas_bellenguez	76	2	2.631578947
1	PDControl	C	Neurons	pd_common_gwas_nallskim	184	1	0.543478261
1	PDControl	C	OG	ad_common_gwas_bellenguez	65	4	6.153846154
1	PDControl	C	OG	pd_common_gwas_nallskim	171	2	1.169590643
1	PDControl	F	Astro	ad_common_gwas_bellenguez	59	3	5.084745763
1	PDControl	F	Astro	pd_common_gwas_nallskim	163	11	6.748466258
1	PDControl	F	Endomural	ad_common_gwas_bellenguez	33	0	0
1	PDControl	F	Endomural	pd_common_gwas_nallskim	106	3	2.830188679
1	PDControl	F	Immune	ad_common_gwas_bellenguez	58	1	1.724137931
1	PDControl	F	Immune	pd_common_gwas_nallskim	130	3	2.307692308
1	PDControl	F	Neurons	ad_common_gwas_bellenguez	76	4	5.263157895
1	PDControl	F	Neurons	pd_common_gwas_nallskim	184	2	1.086956522
1	PDControl	F	OG	ad_common_gwas_bellenguez	65	2	3.076923077
1	PDControl	F	OG	pd_common_gwas_nallskim	171	8	4.678362573
1	PDControl	P	Astro	ad_common_gwas_bellenguez	59	0	0
1	PDControl	P	Astro	pd_common_gwas_nallskim	163	6	3.680981595
1	PDControl	P	Endomural	ad_common_gwas_bellenguez	33	1	3.03030303
1	PDControl	P	Endomural	pd_common_gwas_nallskim	106	1	0.943396226
1	PDControl	P	Immune	ad_common_gwas_bellenguez	58	4	6.896551724
1	PDControl	P	Immune	pd_common_gwas_nallskim	130	2	1.538461538
1	PDControl	P	Neurons	ad_common_gwas_bellenguez	76	3	3.947368421
1	PDControl	P	Neurons	pd_common_gwas_nallskim	184	10	5.434782609
1	PDControl	P	OG	ad_common_gwas_bellenguez	65	2	3.076923077
1	PDControl	P	OG	pd_common_gwas_nallskim	171	5	2.923976608
2	PDControl	C	Astro	ad_common_gwas_bellenguez	59	2	3.389830508
2	PDControl	C	Astro	pd_common_gwas_nallskim	163	5	3.067484663
2	PDControl	C	EN	ad_common_gwas_bellenguez	70	0	0
2	PDControl	C	EN	pd_common_gwas_nallskim	175	5	2.857142857
2	PDControl	C	Endomural	ad_common_gwas_bellenguez	33	0	0
2	PDControl	C	Endomural	pd_common_gwas_nallskim	106	2	1.886792453
2	PDControl	C	IN	ad_common_gwas_bellenguez	63	1	1.587301587
2	PDControl	C	IN	pd_common_gwas_nallskim	165	0	0
2	PDControl	C	Immune	ad_common_gwas_bellenguez	58	4	6.896551724
2	PDControl	C	Immune	pd_common_gwas_nallskim	130	2	1.538461538
2	PDControl	C	OG	ad_common_gwas_bellenguez	59	0	0
2	PDControl	C	OG	pd_common_gwas_nallskim	156	2	1.282051282
2	PDControl	C	OPC	ad_common_gwas_bellenguez	42	3	7.142857143
2	PDControl	C	OPC	pd_common_gwas_nallskim	147	3	2.040816327
2	PDControl	F	Astro	ad_common_gwas_bellenguez	59	3	5.084745763
2	PDControl	F	Astro	pd_common_gwas_nallskim	163	11	6.748466258
2	PDControl	F	EN	ad_common_gwas_bellenguez	70	3	4.285714286
2	PDControl	F	EN	pd_common_gwas_nallskim	175	1	0.571428571
2	PDControl	F	Endomural	ad_common_gwas_bellenguez	33	0	0
2	PDControl	F	Endomural	pd_common_gwas_nallskim	106	3	2.830188679
2	PDControl	F	IN	ad_common_gwas_bellenguez	63	2	3.174603175
2	PDControl	F	IN	pd_common_gwas_nallskim	165	5	3.03030303
2	PDControl	F	Immune	ad_common_gwas_bellenguez	58	1	1.724137931
2	PDControl	F	Immune	pd_common_gwas_nallskim	130	2	1.538461538
2	PDControl	F	OG	ad_common_gwas_bellenguez	59	2	3.389830508
2	PDControl	F	OG	pd_common_gwas_nallskim	156	5	3.205128205
2	PDControl	F	OPC	ad_common_gwas_bellenguez	42	1	2.380952381
2	PDControl	F	OPC	pd_common_gwas_nallskim	147	7	4.761904762
2	PDControl	P	Astro	ad_common_gwas_bellenguez	59	0	0
2	PDControl	P	Astro	pd_common_gwas_nallskim	163	5	3.067484663
2	PDControl	P	EN	ad_common_gwas_bellenguez	70	3	4.285714286
2	PDControl	P	EN	pd_common_gwas_nallskim	175	13	7.428571429
2	PDControl	P	Endomural	ad_common_gwas_bellenguez	33	1	3.03030303
2	PDControl	P	Endomural	pd_common_gwas_nallskim	106	1	0.943396226
2	PDControl	P	IN	ad_common_gwas_bellenguez	63	1	1.587301587
2	PDControl	P	IN	pd_common_gwas_nallskim	165	1	0.606060606
2	PDControl	P	Immune	ad_common_gwas_bellenguez	58	4	6.896551724
2	PDControl	P	Immune	pd_common_gwas_nallskim	130	2	1.538461538
2	PDControl	P	OG	ad_common_gwas_bellenguez	59	3	5.084745763
2	PDControl	P	OG	pd_common_gwas_nallskim	156	5	3.205128205
2	PDControl	P	OPC	ad_common_gwas_bellenguez	42	1	2.380952381
2	PDControl	P	OPC	pd_common_gwas_nallskim	147	3	2.040816327
3	PDControl	C	Astro_CD44neg	ad_common_gwas_bellenguez	51	2	3.921568627
3	PDControl	C	Astro_CD44neg	pd_common_gwas_nallskim	152	4	2.631578947
3	PDControl	C	Astro_CD44pos	ad_common_gwas_bellenguez	44	1	2.272727273
3	PDControl	C	Astro_CD44pos	pd_common_gwas_nallskim	140	0	0
3	PDControl	C	CUX2	ad_common_gwas_bellenguez	68	0	0
3	PDControl	C	CUX2	pd_common_gwas_nallskim	170	4	2.352941176
3	PDControl	C	CyclingMacrophages	ad_common_gwas_bellenguez	3	0	0
3	PDControl	C	CyclingMacrophages	pd_common_gwas_nallskim	8	2	25
3	PDControl	C	EndMT	ad_common_gwas_bellenguez	25	0	0
3	PDControl	C	EndMT	pd_common_gwas_nallskim	69	0	0
3	PDControl	C	Endothelial	ad_common_gwas_bellenguez	32	0	0
3	PDControl	C	Endothelial	pd_common_gwas_nallskim	95	4	4.210526316
3	PDControl	C	FEZF2	ad_common_gwas_bellenguez	41	1	2.43902439
3	PDControl	C	FEZF2	pd_common_gwas_nallskim	136	2	1.470588235
3	PDControl	C	Fibroblasts	ad_common_gwas_bellenguez	0	0	0
3	PDControl	C	Fibroblasts	pd_common_gwas_nallskim	0	0	0
3	PDControl	C	M2Macrophages	ad_common_gwas_bellenguez	8	0	0
3	PDControl	C	M2Macrophages	pd_common_gwas_nallskim	17	0	0
3	PDControl	C	Microglia	ad_common_gwas_bellenguez	63	5	7.936507937
3	PDControl	C	Microglia	pd_common_gwas_nallskim	129	1	0.775193798
3	PDControl	C	OG	ad_common_gwas_bellenguez	59	0	0
3	PDControl	C	OG	pd_common_gwas_nallskim	156	2	1.282051282
3	PDControl	C	OPC	ad_common_gwas_bellenguez	42	3	7.142857143
3	PDControl	C	OPC	pd_common_gwas_nallskim	147	3	2.040816327
3	PDControl	C	PVALB	ad_common_gwas_bellenguez	46	0	0
3	PDControl	C	PVALB	pd_common_gwas_nallskim	140	1	0.714285714
3	PDControl	C	RORB	ad_common_gwas_bellenguez	58	3	5.172413793
3	PDControl	C	RORB	pd_common_gwas_nallskim	158	4	2.53164557
3	PDControl	C	SST	ad_common_gwas_bellenguez	45	0	0
3	PDControl	C	SST	pd_common_gwas_nallskim	139	3	2.158273381
3	PDControl	C	SV2C	ad_common_gwas_bellenguez	41	0	0
3	PDControl	C	SV2C	pd_common_gwas_nallskim	135	0	0
3	PDControl	C	T-cells	ad_common_gwas_bellenguez	0	0	0
3	PDControl	C	T-cells	pd_common_gwas_nallskim	0	0	0
3	PDControl	C	THEMIS	ad_common_gwas_bellenguez	37	0	0
3	PDControl	C	THEMIS	pd_common_gwas_nallskim	120	1	0.833333333
3	PDControl	C	VIP	ad_common_gwas_bellenguez	49	0	0
3	PDControl	C	VIP	pd_common_gwas_nallskim	147	1	0.680272109
3	PDControl	F	Astro_CD44neg	ad_common_gwas_bellenguez	51	2	3.921568627
3	PDControl	F	Astro_CD44neg	pd_common_gwas_nallskim	152	12	7.894736842
3	PDControl	F	Astro_CD44pos	ad_common_gwas_bellenguez	44	1	2.272727273
3	PDControl	F	Astro_CD44pos	pd_common_gwas_nallskim	140	9	6.428571429
3	PDControl	F	CUX2	ad_common_gwas_bellenguez	68	1	1.470588235
3	PDControl	F	CUX2	pd_common_gwas_nallskim	170	2	1.176470588
3	PDControl	F	CyclingMacrophages	ad_common_gwas_bellenguez	3	0	0
3	PDControl	F	CyclingMacrophages	pd_common_gwas_nallskim	8	0	0
3	PDControl	F	EndMT	ad_common_gwas_bellenguez	25	0	0
3	PDControl	F	EndMT	pd_common_gwas_nallskim	69	0	0
3	PDControl	F	Endothelial	ad_common_gwas_bellenguez	32	1	3.125
3	PDControl	F	Endothelial	pd_common_gwas_nallskim	95	2	2.105263158
3	PDControl	F	FEZF2	ad_common_gwas_bellenguez	41	4	9.756097561
3	PDControl	F	FEZF2	pd_common_gwas_nallskim	136	8	5.882352941
3	PDControl	F	Fibroblasts	ad_common_gwas_bellenguez	0	0	0
3	PDControl	F	Fibroblasts	pd_common_gwas_nallskim	0	0	0
3	PDControl	F	M2Macrophages	ad_common_gwas_bellenguez	8	0	0
3	PDControl	F	M2Macrophages	pd_common_gwas_nallskim	17	0	0
3	PDControl	F	Microglia	ad_common_gwas_bellenguez	63	1	1.587301587
3	PDControl	F	Microglia	pd_common_gwas_nallskim	129	1	0.775193798
3	PDControl	F	OG	ad_common_gwas_bellenguez	59	2	3.389830508
3	PDControl	F	OG	pd_common_gwas_nallskim	156	5	3.205128205
3	PDControl	F	OPC	ad_common_gwas_bellenguez	42	1	2.380952381
3	PDControl	F	OPC	pd_common_gwas_nallskim	147	7	4.761904762
3	PDControl	F	PVALB	ad_common_gwas_bellenguez	46	1	2.173913043
3	PDControl	F	PVALB	pd_common_gwas_nallskim	140	3	2.142857143
3	PDControl	F	RORB	ad_common_gwas_bellenguez	58	1	1.724137931
3	PDControl	F	RORB	pd_common_gwas_nallskim	158	1	0.632911392
3	PDControl	F	SST	ad_common_gwas_bellenguez	45	2	4.444444444
3	PDControl	F	SST	pd_common_gwas_nallskim	139	6	4.316546763
3	PDControl	F	SV2C	ad_common_gwas_bellenguez	41	0	0
3	PDControl	F	SV2C	pd_common_gwas_nallskim	135	2	1.481481481
3	PDControl	F	T-cells	ad_common_gwas_bellenguez	0	0	0
3	PDControl	F	T-cells	pd_common_gwas_nallskim	0	0	0
3	PDControl	F	THEMIS	ad_common_gwas_bellenguez	37	1	2.702702703
3	PDControl	F	THEMIS	pd_common_gwas_nallskim	120	1	0.833333333
3	PDControl	F	VIP	ad_common_gwas_bellenguez	49	0	0
3	PDControl	F	VIP	pd_common_gwas_nallskim	147	6	4.081632653
3	PDControl	P	Astro_CD44neg	ad_common_gwas_bellenguez	51	0	0
3	PDControl	P	Astro_CD44neg	pd_common_gwas_nallskim	152	6	3.947368421
3	PDControl	P	Astro_CD44pos	ad_common_gwas_bellenguez	44	0	0
3	PDControl	P	Astro_CD44pos	pd_common_gwas_nallskim	140	4	2.857142857
3	PDControl	P	CUX2	ad_common_gwas_bellenguez	68	4	5.882352941
3	PDControl	P	CUX2	pd_common_gwas_nallskim	170	13	7.647058824
3	PDControl	P	CyclingMacrophages	ad_common_gwas_bellenguez	3	1	33.33333333
3	PDControl	P	CyclingMacrophages	pd_common_gwas_nallskim	8	0	0
3	PDControl	P	EndMT	ad_common_gwas_bellenguez	25	0	0
3	PDControl	P	EndMT	pd_common_gwas_nallskim	69	0	0
3	PDControl	P	Endothelial	ad_common_gwas_bellenguez	32	2	6.25
3	PDControl	P	Endothelial	pd_common_gwas_nallskim	95	1	1.052631579
3	PDControl	P	FEZF2	ad_common_gwas_bellenguez	41	1	2.43902439
3	PDControl	P	FEZF2	pd_common_gwas_nallskim	136	9	6.617647059
3	PDControl	P	Fibroblasts	ad_common_gwas_bellenguez	0	0	0
3	PDControl	P	Fibroblasts	pd_common_gwas_nallskim	0	0	0
3	PDControl	P	M2Macrophages	ad_common_gwas_bellenguez	8	0	0
3	PDControl	P	M2Macrophages	pd_common_gwas_nallskim	17	0	0
3	PDControl	P	Microglia	ad_common_gwas_bellenguez	63	3	4.761904762
3	PDControl	P	Microglia	pd_common_gwas_nallskim	129	1	0.775193798
3	PDControl	P	OG	ad_common_gwas_bellenguez	59	3	5.084745763
3	PDControl	P	OG	pd_common_gwas_nallskim	156	6	3.846153846
3	PDControl	P	OPC	ad_common_gwas_bellenguez	42	1	2.380952381
3	PDControl	P	OPC	pd_common_gwas_nallskim	147	4	2.721088435
3	PDControl	P	PVALB	ad_common_gwas_bellenguez	46	1	2.173913043
3	PDControl	P	PVALB	pd_common_gwas_nallskim	140	3	2.142857143
3	PDControl	P	RORB	ad_common_gwas_bellenguez	58	8	13.79310345
3	PDControl	P	RORB	pd_common_gwas_nallskim	158	13	8.227848101
3	PDControl	P	SST	ad_common_gwas_bellenguez	45	0	0
3	PDControl	P	SST	pd_common_gwas_nallskim	139	2	1.438848921
3	PDControl	P	SV2C	ad_common_gwas_bellenguez	41	2	4.87804878
3	PDControl	P	SV2C	pd_common_gwas_nallskim	135	7	5.185185185
3	PDControl	P	T-cells	ad_common_gwas_bellenguez	0	0	0
3	PDControl	P	T-cells	pd_common_gwas_nallskim	0	0	0
3	PDControl	P	THEMIS	ad_common_gwas_bellenguez	37	4	10.81081081
3	PDControl	P	THEMIS	pd_common_gwas_nallskim	120	10	8.333333333
3	PDControl	P	VIP	ad_common_gwas_bellenguez	49	3	6.12244898
3	PDControl	P	VIP	pd_common_gwas_nallskim	147	3	2.040816327
4	PDControl	C	Astro_CD44neg_LRP1Bhi_SLC1A2hi	ad_common_gwas_bellenguez	41	2	4.87804878
4	PDControl	C	Astro_CD44neg_LRP1Bhi_SLC1A2hi	pd_common_gwas_nallskim	130	9	6.923076923
4	PDControl	C	Astro_CD44neg_MT	ad_common_gwas_bellenguez	12	0	0
4	PDControl	C	Astro_CD44neg_MT	pd_common_gwas_nallskim	51	0	0
4	PDControl	C	Astro_CD44pos_CHI3L1	ad_common_gwas_bellenguez	18	1	5.555555556
4	PDControl	C	Astro_CD44pos_CHI3L1	pd_common_gwas_nallskim	71	0	0
4	PDControl	C	Astro_CD44pos_DPP10pos_VCANpos	ad_common_gwas_bellenguez	39	0	0
4	PDControl	C	Astro_CD44pos_DPP10pos_VCANpos	pd_common_gwas_nallskim	117	1	0.854700855
4	PDControl	C	Astro_CD44pos_S100B_FOS	ad_common_gwas_bellenguez	26	0	0
4	PDControl	C	Astro_CD44pos_S100B_FOS	pd_common_gwas_nallskim	80	0	0
4	PDControl	C	CUX2_ADARB2_ZNF536	ad_common_gwas_bellenguez	20	0	0
4	PDControl	C	CUX2_ADARB2_ZNF536	pd_common_gwas_nallskim	77	0	0
4	PDControl	C	CUX2_CBLN2hi_GPC6hi	ad_common_gwas_bellenguez	41	0	0
4	PDControl	C	CUX2_CBLN2hi_GPC6hi	pd_common_gwas_nallskim	143	7	4.895104895
4	PDControl	C	CUX2_COL5A2_MEG3hi	ad_common_gwas_bellenguez	41	0	0
4	PDControl	C	CUX2_COL5A2_MEG3hi	pd_common_gwas_nallskim	146	2	1.369863014
4	PDControl	C	CUX2_DST	ad_common_gwas_bellenguez	27	0	0
4	PDControl	C	CUX2_DST	pd_common_gwas_nallskim	104	1	0.961538462
4	PDControl	C	CUX2_LAMP5hi_CBLN2hi_ZNF804A	ad_common_gwas_bellenguez	43	0	0
4	PDControl	C	CUX2_LAMP5hi_CBLN2hi_ZNF804A	pd_common_gwas_nallskim	140	0	0
4	PDControl	C	CUX2_LAMP5hi_GNALhi_CDH9hi	ad_common_gwas_bellenguez	42	0	0
4	PDControl	C	CUX2_LAMP5hi_GNALhi_CDH9hi	pd_common_gwas_nallskim	138	0	0
4	PDControl	C	CUX2_MME_ERBB4_ZNF536	ad_common_gwas_bellenguez	31	0	0
4	PDControl	C	CUX2_MME_ERBB4_ZNF536	pd_common_gwas_nallskim	94	2	2.127659574
4	PDControl	C	CUX2_RORB_MET_NTNG1	ad_common_gwas_bellenguez	37	3	8.108108108
4	PDControl	C	CUX2_RORB_MET_NTNG1	pd_common_gwas_nallskim	134	1	0.746268657
4	PDControl	C	CyclingMacrophages_MKI67	ad_common_gwas_bellenguez	3	0	0
4	PDControl	C	CyclingMacrophages_MKI67	pd_common_gwas_nallskim	8	2	25
4	PDControl	C	EndMT_CLDN5_PDGFRB	ad_common_gwas_bellenguez	25	0	0
4	PDControl	C	EndMT_CLDN5_PDGFRB	pd_common_gwas_nallskim	69	0	0
4	PDControl	C	Endothelial	ad_common_gwas_bellenguez	21	0	0
4	PDControl	C	Endothelial	pd_common_gwas_nallskim	57	0	0
4	PDControl	C	Endothelial_NRG3_CTNNA2	ad_common_gwas_bellenguez	9	0	0
4	PDControl	C	Endothelial_NRG3_CTNNA2	pd_common_gwas_nallskim	45	0	0
4	PDControl	C	Endothelial_SEMA3G_EFNB2	ad_common_gwas_bellenguez	6	0	0
4	PDControl	C	Endothelial_SEMA3G_EFNB2	pd_common_gwas_nallskim	22	0	0
4	PDControl	C	Endothelial_VWF_TSHZ2	ad_common_gwas_bellenguez	14	0	0
4	PDControl	C	Endothelial_VWF_TSHZ2	pd_common_gwas_nallskim	42	0	0
4	PDControl	C	FEZF2_ SEMA3Ehi_ABO	ad_common_gwas_bellenguez	30	0	0
4	PDControl	C	FEZF2_ SEMA3Ehi_ABO	pd_common_gwas_nallskim	115	0	0
4	PDControl	C	FEZF2_ABO_SCUBE1	ad_common_gwas_bellenguez	27	1	3.703703704
4	PDControl	C	FEZF2_ABO_SCUBE1	pd_common_gwas_nallskim	97	0	0
4	PDControl	C	FEZF2_HTR2C	ad_common_gwas_bellenguez	31	0	0
4	PDControl	C	FEZF2_HTR2C	pd_common_gwas_nallskim	108	1	0.925925926
4	PDControl	C	M2Macrophages_CD163	ad_common_gwas_bellenguez	8	0	0
4	PDControl	C	M2Macrophages_CD163	pd_common_gwas_nallskim	17	0	0
4	PDControl	C	Microglia_ADAM28hi_SLC11A1pos	ad_common_gwas_bellenguez	44	3	6.818181818
4	PDControl	C	Microglia_ADAM28hi_SLC11A1pos	pd_common_gwas_nallskim	99	2	2.02020202
4	PDControl	C	Microglia_APBB1IPhi_SLC11A1pos	ad_common_gwas_bellenguez	33	1	3.03030303
4	PDControl	C	Microglia_APBB1IPhi_SLC11A1pos	pd_common_gwas_nallskim	78	1	1.282051282
4	PDControl	C	Microglia_IL1B_IL1A	ad_common_gwas_bellenguez	13	2	15.38461538
4	PDControl	C	Microglia_IL1B_IL1A	pd_common_gwas_nallskim	26	2	7.692307692
4	PDControl	C	Microglia_MT_KCNIP_RBFOX1	ad_common_gwas_bellenguez	13	0	0
4	PDControl	C	Microglia_MT_KCNIP_RBFOX1	pd_common_gwas_nallskim	39	0	0
4	PDControl	C	OG_BCYRN1_MT-RNR2	ad_common_gwas_bellenguez	28	0	0
4	PDControl	C	OG_BCYRN1_MT-RNR2	pd_common_gwas_nallskim	110	1	0.909090909
4	PDControl	C	OG_CLMN_PALM2AKAP2	ad_common_gwas_bellenguez	52	0	0
4	PDControl	C	OG_CLMN_PALM2AKAP2	pd_common_gwas_nallskim	158	0	0
4	PDControl	C	OG_RASGRF1_ANKRD18A	ad_common_gwas_bellenguez	23	0	0
4	PDControl	C	OG_RASGRF1_ANKRD18A	pd_common_gwas_nallskim	69	2	2.898550725
4	PDControl	C	OPC_PDGFRA_BCAS1med	ad_common_gwas_bellenguez	44	3	6.818181818
4	PDControl	C	OPC_PDGFRA_BCAS1med	pd_common_gwas_nallskim	150	2	1.333333333
4	PDControl	C	PVALB_CHRM2_GPC6	ad_common_gwas_bellenguez	31	3	9.677419355
4	PDControl	C	PVALB_CHRM2_GPC6	pd_common_gwas_nallskim	102	1	0.980392157
4	PDControl	C	PVALB_DPP10_MYO5B	ad_common_gwas_bellenguez	41	0	0
4	PDControl	C	PVALB_DPP10_MYO5B	pd_common_gwas_nallskim	137	2	1.459854015
4	PDControl	C	ProtoAstro_SLC1A2hi_RORAhi	ad_common_gwas_bellenguez	41	1	2.43902439
4	PDControl	C	ProtoAstro_SLC1A2hi_RORAhi	pd_common_gwas_nallskim	127	0	0
4	PDControl	C	RORB_ARHGAP15_ADGRL4_LRP1B	ad_common_gwas_bellenguez	24	0	0
4	PDControl	C	RORB_ARHGAP15_ADGRL4_LRP1B	pd_common_gwas_nallskim	88	4	4.545454545
4	PDControl	C	RORB_LRRK1_PDE1C	ad_common_gwas_bellenguez	46	0	0
4	PDControl	C	RORB_LRRK1_PDE1C	pd_common_gwas_nallskim	147	3	2.040816327
4	PDControl	C	RORB_MET_IL1RAPL2	ad_common_gwas_bellenguez	40	3	7.5
4	PDControl	C	RORB_MET_IL1RAPL2	pd_common_gwas_nallskim	134	2	1.492537313
4	PDControl	C	RORB_MME_ARHGAP15	ad_common_gwas_bellenguez	35	0	0
4	PDControl	C	RORB_MME_ARHGAP15	pd_common_gwas_nallskim	121	2	1.652892562
4	PDControl	C	SST_CDH12	ad_common_gwas_bellenguez	25	0	0
4	PDControl	C	SST_CDH12	pd_common_gwas_nallskim	86	0	0
4	PDControl	C	SST_CDH13_FBN2	ad_common_gwas_bellenguez	13	0	0
4	PDControl	C	SST_CDH13_FBN2	pd_common_gwas_nallskim	73	0	0
4	PDControl	C	SST_PCDH15_PLCH1	ad_common_gwas_bellenguez	29	1	3.448275862
4	PDControl	C	SST_PCDH15_PLCH1	pd_common_gwas_nallskim	95	2	2.105263158
4	PDControl	C	SST_TRHDE_GALNT14	ad_common_gwas_bellenguez	27	0	0
4	PDControl	C	SST_TRHDE_GALNT14	pd_common_gwas_nallskim	107	1	0.934579439
4	PDControl	C	SV2C_INPP4B_FSTL5	ad_common_gwas_bellenguez	20	0	0
4	PDControl	C	SV2C_INPP4B_FSTL5	pd_common_gwas_nallskim	66	1	1.515151515
4	PDControl	C	SV2C_PDGFD_CHST9	ad_common_gwas_bellenguez	30	0	0
4	PDControl	C	SV2C_PDGFD_CHST9	pd_common_gwas_nallskim	97	1	1.030927835
4	PDControl	C	SV2C_UNC13C_KIT	ad_common_gwas_bellenguez	31	0	0
4	PDControl	C	SV2C_UNC13C_KIT	pd_common_gwas_nallskim	114	0	0
4	PDControl	C	T-cells_CD247_IL7R_STAT4	ad_common_gwas_bellenguez	0	0	0
4	PDControl	C	T-cells_CD247_IL7R_STAT4	pd_common_gwas_nallskim	0	0	0
4	PDControl	C	THEMIS_GRIK3	ad_common_gwas_bellenguez	35	0	0
4	PDControl	C	THEMIS_GRIK3	pd_common_gwas_nallskim	118	1	0.847457627
4	PDControl	C	THEMIS_NTNG2	ad_common_gwas_bellenguez	25	0	0
4	PDControl	C	THEMIS_NTNG2	pd_common_gwas_nallskim	88	0	0
4	PDControl	C	VIP_KCNIP4_RYR3	ad_common_gwas_bellenguez	29	0	0
4	PDControl	C	VIP_KCNIP4_RYR3	pd_common_gwas_nallskim	103	0	0
4	PDControl	C	VIP_LAMA3_ABI3BP	ad_common_gwas_bellenguez	31	0	0
4	PDControl	C	VIP_LAMA3_ABI3BP	pd_common_gwas_nallskim	97	1	1.030927835
4	PDControl	C	VIP_OLFM3_ASIC2	ad_common_gwas_bellenguez	36	0	0
4	PDControl	C	VIP_OLFM3_ASIC2	pd_common_gwas_nallskim	110	0	0
4	PDControl	C	VIP_THSD7B_DACH2	ad_common_gwas_bellenguez	17	0	0
4	PDControl	C	VIP_THSD7B_DACH2	pd_common_gwas_nallskim	70	0	0
4	PDControl	C	VIP_ZBTB20_KCNT2	ad_common_gwas_bellenguez	23	0	0
4	PDControl	C	VIP_ZBTB20_KCNT2	pd_common_gwas_nallskim	75	1	1.333333333
4	PDControl	F	Astro_CD44neg_LRP1Bhi_SLC1A2hi	ad_common_gwas_bellenguez	41	1	2.43902439
4	PDControl	F	Astro_CD44neg_LRP1Bhi_SLC1A2hi	pd_common_gwas_nallskim	130	11	8.461538462
4	PDControl	F	Astro_CD44neg_MT	ad_common_gwas_bellenguez	12	0	0
4	PDControl	F	Astro_CD44neg_MT	pd_common_gwas_nallskim	51	1	1.960784314
4	PDControl	F	Astro_CD44pos_CHI3L1	ad_common_gwas_bellenguez	18	3	16.66666667
4	PDControl	F	Astro_CD44pos_CHI3L1	pd_common_gwas_nallskim	71	7	9.85915493
4	PDControl	F	Astro_CD44pos_DPP10pos_VCANpos	ad_common_gwas_bellenguez	39	2	5.128205128
4	PDControl	F	Astro_CD44pos_DPP10pos_VCANpos	pd_common_gwas_nallskim	117	8	6.837606838
4	PDControl	F	Astro_CD44pos_S100B_FOS	ad_common_gwas_bellenguez	26	0	0
4	PDControl	F	Astro_CD44pos_S100B_FOS	pd_common_gwas_nallskim	80	0	0
4	PDControl	F	CUX2_ADARB2_ZNF536	ad_common_gwas_bellenguez	20	0	0
4	PDControl	F	CUX2_ADARB2_ZNF536	pd_common_gwas_nallskim	77	0	0
4	PDControl	F	CUX2_CBLN2hi_GPC6hi	ad_common_gwas_bellenguez	41	1	2.43902439
4	PDControl	F	CUX2_CBLN2hi_GPC6hi	pd_common_gwas_nallskim	143	0	0
4	PDControl	F	CUX2_COL5A2_MEG3hi	ad_common_gwas_bellenguez	41	2	4.87804878
4	PDControl	F	CUX2_COL5A2_MEG3hi	pd_common_gwas_nallskim	146	1	0.684931507
4	PDControl	F	CUX2_DST	ad_common_gwas_bellenguez	27	0	0
4	PDControl	F	CUX2_DST	pd_common_gwas_nallskim	104	0	0
4	PDControl	F	CUX2_LAMP5hi_CBLN2hi_ZNF804A	ad_common_gwas_bellenguez	43	1	2.325581395
4	PDControl	F	CUX2_LAMP5hi_CBLN2hi_ZNF804A	pd_common_gwas_nallskim	140	2	1.428571429
4	PDControl	F	CUX2_LAMP5hi_GNALhi_CDH9hi	ad_common_gwas_bellenguez	42	0	0
4	PDControl	F	CUX2_LAMP5hi_GNALhi_CDH9hi	pd_common_gwas_nallskim	138	0	0
4	PDControl	F	CUX2_MME_ERBB4_ZNF536	ad_common_gwas_bellenguez	31	1	3.225806452
4	PDControl	F	CUX2_MME_ERBB4_ZNF536	pd_common_gwas_nallskim	94	2	2.127659574
4	PDControl	F	CUX2_RORB_MET_NTNG1	ad_common_gwas_bellenguez	37	1	2.702702703
4	PDControl	F	CUX2_RORB_MET_NTNG1	pd_common_gwas_nallskim	134	1	0.746268657
4	PDControl	F	CyclingMacrophages_MKI67	ad_common_gwas_bellenguez	3	0	0
4	PDControl	F	CyclingMacrophages_MKI67	pd_common_gwas_nallskim	8	0	0
4	PDControl	F	EndMT_CLDN5_PDGFRB	ad_common_gwas_bellenguez	25	0	0
4	PDControl	F	EndMT_CLDN5_PDGFRB	pd_common_gwas_nallskim	69	0	0
4	PDControl	F	Endothelial	ad_common_gwas_bellenguez	21	0	0
4	PDControl	F	Endothelial	pd_common_gwas_nallskim	57	0	0
4	PDControl	F	Endothelial_NRG3_CTNNA2	ad_common_gwas_bellenguez	9	0	0
4	PDControl	F	Endothelial_NRG3_CTNNA2	pd_common_gwas_nallskim	45	0	0
4	PDControl	F	Endothelial_SEMA3G_EFNB2	ad_common_gwas_bellenguez	6	0	0
4	PDControl	F	Endothelial_SEMA3G_EFNB2	pd_common_gwas_nallskim	22	0	0
4	PDControl	F	Endothelial_VWF_TSHZ2	ad_common_gwas_bellenguez	14	0	0
4	PDControl	F	Endothelial_VWF_TSHZ2	pd_common_gwas_nallskim	42	0	0
4	PDControl	F	FEZF2_ SEMA3Ehi_ABO	ad_common_gwas_bellenguez	30	0	0
4	PDControl	F	FEZF2_ SEMA3Ehi_ABO	pd_common_gwas_nallskim	115	1	0.869565217
4	PDControl	F	FEZF2_ABO_SCUBE1	ad_common_gwas_bellenguez	27	0	0
4	PDControl	F	FEZF2_ABO_SCUBE1	pd_common_gwas_nallskim	97	0	0
4	PDControl	F	FEZF2_HTR2C	ad_common_gwas_bellenguez	31	1	3.225806452
4	PDControl	F	FEZF2_HTR2C	pd_common_gwas_nallskim	108	3	2.777777778
4	PDControl	F	M2Macrophages_CD163	ad_common_gwas_bellenguez	8	0	0
4	PDControl	F	M2Macrophages_CD163	pd_common_gwas_nallskim	17	0	0
4	PDControl	F	Microglia_ADAM28hi_SLC11A1pos	ad_common_gwas_bellenguez	44	0	0
4	PDControl	F	Microglia_ADAM28hi_SLC11A1pos	pd_common_gwas_nallskim	99	1	1.01010101
4	PDControl	F	Microglia_APBB1IPhi_SLC11A1pos	ad_common_gwas_bellenguez	33	0	0
4	PDControl	F	Microglia_APBB1IPhi_SLC11A1pos	pd_common_gwas_nallskim	78	4	5.128205128
4	PDControl	F	Microglia_IL1B_IL1A	ad_common_gwas_bellenguez	13	0	0
4	PDControl	F	Microglia_IL1B_IL1A	pd_common_gwas_nallskim	26	0	0
4	PDControl	F	Microglia_MT_KCNIP_RBFOX1	ad_common_gwas_bellenguez	13	1	7.692307692
4	PDControl	F	Microglia_MT_KCNIP_RBFOX1	pd_common_gwas_nallskim	39	1	2.564102564
4	PDControl	F	OG_BCYRN1_MT-RNR2	ad_common_gwas_bellenguez	28	0	0
4	PDControl	F	OG_BCYRN1_MT-RNR2	pd_common_gwas_nallskim	110	1	0.909090909
4	PDControl	F	OG_CLMN_PALM2AKAP2	ad_common_gwas_bellenguez	52	1	1.923076923
4	PDControl	F	OG_CLMN_PALM2AKAP2	pd_common_gwas_nallskim	158	4	2.53164557
4	PDControl	F	OG_RASGRF1_ANKRD18A	ad_common_gwas_bellenguez	23	1	4.347826087
4	PDControl	F	OG_RASGRF1_ANKRD18A	pd_common_gwas_nallskim	69	1	1.449275362
4	PDControl	F	OPC_PDGFRA_BCAS1med	ad_common_gwas_bellenguez	44	1	2.272727273
4	PDControl	F	OPC_PDGFRA_BCAS1med	pd_common_gwas_nallskim	150	3	2
4	PDControl	F	PVALB_CHRM2_GPC6	ad_common_gwas_bellenguez	31	0	0
4	PDControl	F	PVALB_CHRM2_GPC6	pd_common_gwas_nallskim	102	1	0.980392157
4	PDControl	F	PVALB_DPP10_MYO5B	ad_common_gwas_bellenguez	41	1	2.43902439
4	PDControl	F	PVALB_DPP10_MYO5B	pd_common_gwas_nallskim	137	0	0
4	PDControl	F	ProtoAstro_SLC1A2hi_RORAhi	ad_common_gwas_bellenguez	41	1	2.43902439
4	PDControl	F	ProtoAstro_SLC1A2hi_RORAhi	pd_common_gwas_nallskim	127	9	7.086614173
4	PDControl	F	RORB_ARHGAP15_ADGRL4_LRP1B	ad_common_gwas_bellenguez	24	0	0
4	PDControl	F	RORB_ARHGAP15_ADGRL4_LRP1B	pd_common_gwas_nallskim	88	0	0
4	PDControl	F	RORB_LRRK1_PDE1C	ad_common_gwas_bellenguez	46	0	0
4	PDControl	F	RORB_LRRK1_PDE1C	pd_common_gwas_nallskim	147	1	0.680272109
4	PDControl	F	RORB_MET_IL1RAPL2	ad_common_gwas_bellenguez	40	1	2.5
4	PDControl	F	RORB_MET_IL1RAPL2	pd_common_gwas_nallskim	134	1	0.746268657
4	PDControl	F	RORB_MME_ARHGAP15	ad_common_gwas_bellenguez	35	0	0
4	PDControl	F	RORB_MME_ARHGAP15	pd_common_gwas_nallskim	121	0	0
4	PDControl	F	SST_CDH12	ad_common_gwas_bellenguez	25	1	4
4	PDControl	F	SST_CDH12	pd_common_gwas_nallskim	86	0	0
4	PDControl	F	SST_CDH13_FBN2	ad_common_gwas_bellenguez	13	0	0
4	PDControl	F	SST_CDH13_FBN2	pd_common_gwas_nallskim	73	0	0
4	PDControl	F	SST_PCDH15_PLCH1	ad_common_gwas_bellenguez	29	1	3.448275862
4	PDControl	F	SST_PCDH15_PLCH1	pd_common_gwas_nallskim	95	2	2.105263158
4	PDControl	F	SST_TRHDE_GALNT14	ad_common_gwas_bellenguez	27	0	0
4	PDControl	F	SST_TRHDE_GALNT14	pd_common_gwas_nallskim	107	0	0
4	PDControl	F	SV2C_INPP4B_FSTL5	ad_common_gwas_bellenguez	20	0	0
4	PDControl	F	SV2C_INPP4B_FSTL5	pd_common_gwas_nallskim	66	0	0
4	PDControl	F	SV2C_PDGFD_CHST9	ad_common_gwas_bellenguez	30	0	0
4	PDControl	F	SV2C_PDGFD_CHST9	pd_common_gwas_nallskim	97	1	1.030927835
4	PDControl	F	SV2C_UNC13C_KIT	ad_common_gwas_bellenguez	31	0	0
4	PDControl	F	SV2C_UNC13C_KIT	pd_common_gwas_nallskim	114	0	0
4	PDControl	F	T-cells_CD247_IL7R_STAT4	ad_common_gwas_bellenguez	0	0	0
4	PDControl	F	T-cells_CD247_IL7R_STAT4	pd_common_gwas_nallskim	0	0	0
4	PDControl	F	THEMIS_GRIK3	ad_common_gwas_bellenguez	35	0	0
4	PDControl	F	THEMIS_GRIK3	pd_common_gwas_nallskim	118	0	0
4	PDControl	F	THEMIS_NTNG2	ad_common_gwas_bellenguez	25	0	0
4	PDControl	F	THEMIS_NTNG2	pd_common_gwas_nallskim	88	1	1.136363636
4	PDControl	F	VIP_KCNIP4_RYR3	ad_common_gwas_bellenguez	29	0	0
4	PDControl	F	VIP_KCNIP4_RYR3	pd_common_gwas_nallskim	103	2	1.941747573
4	PDControl	F	VIP_LAMA3_ABI3BP	ad_common_gwas_bellenguez	31	1	3.225806452
4	PDControl	F	VIP_LAMA3_ABI3BP	pd_common_gwas_nallskim	97	2	2.06185567
4	PDControl	F	VIP_OLFM3_ASIC2	ad_common_gwas_bellenguez	36	0	0
4	PDControl	F	VIP_OLFM3_ASIC2	pd_common_gwas_nallskim	110	1	0.909090909
4	PDControl	F	VIP_THSD7B_DACH2	ad_common_gwas_bellenguez	17	0	0
4	PDControl	F	VIP_THSD7B_DACH2	pd_common_gwas_nallskim	70	0	0
4	PDControl	F	VIP_ZBTB20_KCNT2	ad_common_gwas_bellenguez	23	0	0
4	PDControl	F	VIP_ZBTB20_KCNT2	pd_common_gwas_nallskim	75	3	4
4	PDControl	P	Astro_CD44neg_LRP1Bhi_SLC1A2hi	ad_common_gwas_bellenguez	41	0	0
4	PDControl	P	Astro_CD44neg_LRP1Bhi_SLC1A2hi	pd_common_gwas_nallskim	130	8	6.153846154
4	PDControl	P	Astro_CD44neg_MT	ad_common_gwas_bellenguez	12	0	0
4	PDControl	P	Astro_CD44neg_MT	pd_common_gwas_nallskim	51	0	0
4	PDControl	P	Astro_CD44pos_CHI3L1	ad_common_gwas_bellenguez	18	1	5.555555556
4	PDControl	P	Astro_CD44pos_CHI3L1	pd_common_gwas_nallskim	71	0	0
4	PDControl	P	Astro_CD44pos_DPP10pos_VCANpos	ad_common_gwas_bellenguez	39	0	0
4	PDControl	P	Astro_CD44pos_DPP10pos_VCANpos	pd_common_gwas_nallskim	117	2	1.709401709
4	PDControl	P	Astro_CD44pos_S100B_FOS	ad_common_gwas_bellenguez	26	0	0
4	PDControl	P	Astro_CD44pos_S100B_FOS	pd_common_gwas_nallskim	80	0	0
4	PDControl	P	CUX2_ADARB2_ZNF536	ad_common_gwas_bellenguez	20	0	0
4	PDControl	P	CUX2_ADARB2_ZNF536	pd_common_gwas_nallskim	77	0	0
4	PDControl	P	CUX2_CBLN2hi_GPC6hi	ad_common_gwas_bellenguez	41	1	2.43902439
4	PDControl	P	CUX2_CBLN2hi_GPC6hi	pd_common_gwas_nallskim	143	3	2.097902098
4	PDControl	P	CUX2_COL5A2_MEG3hi	ad_common_gwas_bellenguez	41	3	7.317073171
4	PDControl	P	CUX2_COL5A2_MEG3hi	pd_common_gwas_nallskim	146	9	6.164383562
4	PDControl	P	CUX2_DST	ad_common_gwas_bellenguez	27	2	7.407407407
4	PDControl	P	CUX2_DST	pd_common_gwas_nallskim	104	3	2.884615385
4	PDControl	P	CUX2_LAMP5hi_CBLN2hi_ZNF804A	ad_common_gwas_bellenguez	43	2	4.651162791
4	PDControl	P	CUX2_LAMP5hi_CBLN2hi_ZNF804A	pd_common_gwas_nallskim	140	5	3.571428571
4	PDControl	P	CUX2_LAMP5hi_GNALhi_CDH9hi	ad_common_gwas_bellenguez	42	5	11.9047619
4	PDControl	P	CUX2_LAMP5hi_GNALhi_CDH9hi	pd_common_gwas_nallskim	138	10	7.246376812
4	PDControl	P	CUX2_MME_ERBB4_ZNF536	ad_common_gwas_bellenguez	31	0	0
4	PDControl	P	CUX2_MME_ERBB4_ZNF536	pd_common_gwas_nallskim	94	1	1.063829787
4	PDControl	P	CUX2_RORB_MET_NTNG1	ad_common_gwas_bellenguez	37	3	8.108108108
4	PDControl	P	CUX2_RORB_MET_NTNG1	pd_common_gwas_nallskim	134	3	2.23880597
4	PDControl	P	CyclingMacrophages_MKI67	ad_common_gwas_bellenguez	3	1	33.33333333
4	PDControl	P	CyclingMacrophages_MKI67	pd_common_gwas_nallskim	8	0	0
4	PDControl	P	EndMT_CLDN5_PDGFRB	ad_common_gwas_bellenguez	25	0	0
4	PDControl	P	EndMT_CLDN5_PDGFRB	pd_common_gwas_nallskim	69	0	0
4	PDControl	P	Endothelial	ad_common_gwas_bellenguez	21	0	0
4	PDControl	P	Endothelial	pd_common_gwas_nallskim	57	1	1.754385965
4	PDControl	P	Endothelial_NRG3_CTNNA2	ad_common_gwas_bellenguez	9	0	0
4	PDControl	P	Endothelial_NRG3_CTNNA2	pd_common_gwas_nallskim	45	0	0
4	PDControl	P	Endothelial_SEMA3G_EFNB2	ad_common_gwas_bellenguez	6	0	0
4	PDControl	P	Endothelial_SEMA3G_EFNB2	pd_common_gwas_nallskim	22	0	0
4	PDControl	P	Endothelial_VWF_TSHZ2	ad_common_gwas_bellenguez	14	0	0
4	PDControl	P	Endothelial_VWF_TSHZ2	pd_common_gwas_nallskim	42	0	0
4	PDControl	P	FEZF2_ SEMA3Ehi_ABO	ad_common_gwas_bellenguez	30	0	0
4	PDControl	P	FEZF2_ SEMA3Ehi_ABO	pd_common_gwas_nallskim	115	0	0
4	PDControl	P	FEZF2_ABO_SCUBE1	ad_common_gwas_bellenguez	27	0	0
4	PDControl	P	FEZF2_ABO_SCUBE1	pd_common_gwas_nallskim	97	1	1.030927835
4	PDControl	P	FEZF2_HTR2C	ad_common_gwas_bellenguez	31	1	3.225806452
4	PDControl	P	FEZF2_HTR2C	pd_common_gwas_nallskim	108	1	0.925925926
4	PDControl	P	M2Macrophages_CD163	ad_common_gwas_bellenguez	8	0	0
4	PDControl	P	M2Macrophages_CD163	pd_common_gwas_nallskim	17	0	0
4	PDControl	P	Microglia_ADAM28hi_SLC11A1pos	ad_common_gwas_bellenguez	44	2	4.545454545
4	PDControl	P	Microglia_ADAM28hi_SLC11A1pos	pd_common_gwas_nallskim	99	1	1.01010101
4	PDControl	P	Microglia_APBB1IPhi_SLC11A1pos	ad_common_gwas_bellenguez	33	2	6.060606061
4	PDControl	P	Microglia_APBB1IPhi_SLC11A1pos	pd_common_gwas_nallskim	78	3	3.846153846
4	PDControl	P	Microglia_IL1B_IL1A	ad_common_gwas_bellenguez	13	0	0
4	PDControl	P	Microglia_IL1B_IL1A	pd_common_gwas_nallskim	26	0	0
4	PDControl	P	Microglia_MT_KCNIP_RBFOX1	ad_common_gwas_bellenguez	13	0	0
4	PDControl	P	Microglia_MT_KCNIP_RBFOX1	pd_common_gwas_nallskim	39	1	2.564102564
4	PDControl	P	OG_BCYRN1_MT-RNR2	ad_common_gwas_bellenguez	28	0	0
4	PDControl	P	OG_BCYRN1_MT-RNR2	pd_common_gwas_nallskim	110	1	0.909090909
4	PDControl	P	OG_CLMN_PALM2AKAP2	ad_common_gwas_bellenguez	52	4	7.692307692
4	PDControl	P	OG_CLMN_PALM2AKAP2	pd_common_gwas_nallskim	158	6	3.797468354
4	PDControl	P	OG_RASGRF1_ANKRD18A	ad_common_gwas_bellenguez	23	0	0
4	PDControl	P	OG_RASGRF1_ANKRD18A	pd_common_gwas_nallskim	69	2	2.898550725
4	PDControl	P	OPC_PDGFRA_BCAS1med	ad_common_gwas_bellenguez	44	1	2.272727273
4	PDControl	P	OPC_PDGFRA_BCAS1med	pd_common_gwas_nallskim	150	3	2
4	PDControl	P	PVALB_CHRM2_GPC6	ad_common_gwas_bellenguez	31	0	0
4	PDControl	P	PVALB_CHRM2_GPC6	pd_common_gwas_nallskim	102	0	0
4	PDControl	P	PVALB_DPP10_MYO5B	ad_common_gwas_bellenguez	41	1	2.43902439
4	PDControl	P	PVALB_DPP10_MYO5B	pd_common_gwas_nallskim	137	4	2.919708029
4	PDControl	P	ProtoAstro_SLC1A2hi_RORAhi	ad_common_gwas_bellenguez	41	1	2.43902439
4	PDControl	P	ProtoAstro_SLC1A2hi_RORAhi	pd_common_gwas_nallskim	127	6	4.724409449
4	PDControl	P	RORB_ARHGAP15_ADGRL4_LRP1B	ad_common_gwas_bellenguez	24	2	8.333333333
4	PDControl	P	RORB_ARHGAP15_ADGRL4_LRP1B	pd_common_gwas_nallskim	88	3	3.409090909
4	PDControl	P	RORB_LRRK1_PDE1C	ad_common_gwas_bellenguez	46	5	10.86956522
4	PDControl	P	RORB_LRRK1_PDE1C	pd_common_gwas_nallskim	147	8	5.442176871
4	PDControl	P	RORB_MET_IL1RAPL2	ad_common_gwas_bellenguez	40	7	17.5
4	PDControl	P	RORB_MET_IL1RAPL2	pd_common_gwas_nallskim	134	9	6.71641791
4	PDControl	P	RORB_MME_ARHGAP15	ad_common_gwas_bellenguez	35	1	2.857142857
4	PDControl	P	RORB_MME_ARHGAP15	pd_common_gwas_nallskim	121	2	1.652892562
4	PDControl	P	SST_CDH12	ad_common_gwas_bellenguez	25	1	4
4	PDControl	P	SST_CDH12	pd_common_gwas_nallskim	86	3	3.488372093
4	PDControl	P	SST_CDH13_FBN2	ad_common_gwas_bellenguez	13	1	7.692307692
4	PDControl	P	SST_CDH13_FBN2	pd_common_gwas_nallskim	73	0	0
4	PDControl	P	SST_PCDH15_PLCH1	ad_common_gwas_bellenguez	29	2	6.896551724
4	PDControl	P	SST_PCDH15_PLCH1	pd_common_gwas_nallskim	95	2	2.105263158
4	PDControl	P	SST_TRHDE_GALNT14	ad_common_gwas_bellenguez	27	0	0
4	PDControl	P	SST_TRHDE_GALNT14	pd_common_gwas_nallskim	107	1	0.934579439
4	PDControl	P	SV2C_INPP4B_FSTL5	ad_common_gwas_bellenguez	20	0	0
4	PDControl	P	SV2C_INPP4B_FSTL5	pd_common_gwas_nallskim	66	0	0
4	PDControl	P	SV2C_PDGFD_CHST9	ad_common_gwas_bellenguez	30	0	0
4	PDControl	P	SV2C_PDGFD_CHST9	pd_common_gwas_nallskim	97	0	0
4	PDControl	P	SV2C_UNC13C_KIT	ad_common_gwas_bellenguez	31	1	3.225806452
4	PDControl	P	SV2C_UNC13C_KIT	pd_common_gwas_nallskim	114	1	0.877192982
4	PDControl	P	T-cells_CD247_IL7R_STAT4	ad_common_gwas_bellenguez	0	0	0
4	PDControl	P	T-cells_CD247_IL7R_STAT4	pd_common_gwas_nallskim	0	0	0
4	PDControl	P	THEMIS_GRIK3	ad_common_gwas_bellenguez	35	4	11.42857143
4	PDControl	P	THEMIS_GRIK3	pd_common_gwas_nallskim	118	9	7.627118644
4	PDControl	P	THEMIS_NTNG2	ad_common_gwas_bellenguez	25	0	0
4	PDControl	P	THEMIS_NTNG2	pd_common_gwas_nallskim	88	1	1.136363636
4	PDControl	P	VIP_KCNIP4_RYR3	ad_common_gwas_bellenguez	29	0	0
4	PDControl	P	VIP_KCNIP4_RYR3	pd_common_gwas_nallskim	103	0	0
4	PDControl	P	VIP_LAMA3_ABI3BP	ad_common_gwas_bellenguez	31	1	3.225806452
4	PDControl	P	VIP_LAMA3_ABI3BP	pd_common_gwas_nallskim	97	2	2.06185567
4	PDControl	P	VIP_OLFM3_ASIC2	ad_common_gwas_bellenguez	36	1	2.777777778
4	PDControl	P	VIP_OLFM3_ASIC2	pd_common_gwas_nallskim	110	1	0.909090909
4	PDControl	P	VIP_THSD7B_DACH2	ad_common_gwas_bellenguez	17	0	0
4	PDControl	P	VIP_THSD7B_DACH2	pd_common_gwas_nallskim	70	0	0
4	PDControl	P	VIP_ZBTB20_KCNT2	ad_common_gwas_bellenguez	23	0	0
4	PDControl	P	VIP_ZBTB20_KCNT2	pd_common_gwas_nallskim	75	1	1.333333333
