## Supplementary material for "Microglial activation and alpha-synuclein oligomers drive the early inflammatory phase of Parkinson’s disease": Data S1

### Sheet: Sheet1
Case ID	Region	Bulk RNA-seq	snRNA-seq	Large aggregate imaging	Oligomer imaging IBA1	Oligomer imaging MAP2	CosMx
PD1	Substantia nigra	FALSE	FALSE	FALSE	FALSE	FALSE	FALSE
	Caudate	TRUE	FALSE	FALSE	TRUE	TRUE	FALSE
	Putamen	TRUE	FALSE	FALSE	TRUE	TRUE	FALSE
	Cingulate cortex	TRUE	TRUE	FALSE	TRUE	TRUE	FALSE
	Parahippocampus	TRUE	FALSE	FALSE	TRUE	TRUE	FALSE
	Temporal cortex	FALSE	FALSE	FALSE	TRUE	TRUE	FALSE
	Frontal cortex	TRUE	TRUE	FALSE	TRUE	TRUE	FALSE
	Parietal cortex	TRUE	TRUE	FALSE	TRUE	TRUE	FALSE
PD2	Substantia nigra	TRUE	FALSE	FALSE	TRUE	FALSE	FALSE
	Caudate	TRUE	FALSE	FALSE	TRUE	TRUE	FALSE
	Putamen	TRUE	FALSE	FALSE	TRUE	TRUE	FALSE
	Cingulate cortex	TRUE	TRUE	FALSE	TRUE	TRUE	TRUE
	Parahippocampus	TRUE	FALSE	FALSE	TRUE	TRUE	FALSE
	Temporal cortex	TRUE	FALSE	FALSE	TRUE	TRUE	FALSE
	Frontal cortex	TRUE	TRUE	FALSE	TRUE	TRUE	FALSE
	Parietal cortex	TRUE	TRUE	FALSE	TRUE	TRUE	FALSE
PD3	Substantia nigra	FALSE	FALSE	FALSE	TRUE	FALSE	FALSE
	Caudate	TRUE	FALSE	FALSE	TRUE	TRUE	FALSE
	Putamen	TRUE	FALSE	FALSE	TRUE	TRUE	FALSE
	Cingulate cortex	TRUE	TRUE	FALSE	TRUE	TRUE	FALSE
	Parahippocampus	TRUE	FALSE	FALSE	TRUE	TRUE	FALSE
	Temporal cortex	TRUE	FALSE	FALSE	TRUE	TRUE	FALSE
	Frontal cortex	TRUE	TRUE	FALSE	TRUE	TRUE	FALSE
	Parietal cortex	TRUE	TRUE	FALSE	TRUE	TRUE	FALSE
PD4	Substantia nigra	TRUE	FALSE	FALSE	TRUE	FALSE	FALSE
	Caudate	TRUE	FALSE	FALSE	TRUE	TRUE	FALSE
	Putamen	TRUE	FALSE	FALSE	TRUE	TRUE	FALSE
	Cingulate cortex	TRUE	TRUE	FALSE	TRUE	TRUE	FALSE
	Parahippocampus	TRUE	FALSE	FALSE	TRUE	TRUE	FALSE
	Temporal cortex	TRUE	FALSE	FALSE	TRUE	TRUE	FALSE
	Frontal cortex	TRUE	TRUE	FALSE	TRUE	TRUE	FALSE
	Parietal cortex	TRUE	TRUE	FALSE	TRUE	TRUE	FALSE
PD5	Substantia nigra	TRUE	FALSE	FALSE	TRUE	FALSE	FALSE
	Caudate	TRUE	FALSE	FALSE	TRUE	TRUE	FALSE
	Putamen	TRUE	FALSE	FALSE	TRUE	TRUE	FALSE
	Cingulate cortex	TRUE	TRUE	FALSE	TRUE	TRUE	FALSE
	Parahippocampus	TRUE	FALSE	FALSE	TRUE	TRUE	FALSE
	Temporal cortex	TRUE	FALSE	FALSE	TRUE	TRUE	FALSE
	Frontal cortex	TRUE	TRUE	FALSE	TRUE	TRUE	FALSE
	Parietal cortex	TRUE	TRUE	FALSE	TRUE	TRUE	FALSE
PD6	Substantia nigra	TRUE	FALSE	FALSE	TRUE	TRUE	FALSE
	Caudate	TRUE	FALSE	FALSE	TRUE	TRUE	FALSE
	Putamen	TRUE	FALSE	FALSE	TRUE	TRUE	FALSE
	Cingulate cortex	TRUE	TRUE	FALSE	TRUE	TRUE	TRUE
	Parahippocampus	TRUE	FALSE	FALSE	TRUE	TRUE	FALSE
	Temporal cortex	TRUE	FALSE	FALSE	TRUE	TRUE	FALSE
	Frontal cortex	TRUE	TRUE	FALSE	TRUE	TRUE	FALSE
	Parietal cortex	TRUE	TRUE	FALSE	TRUE	TRUE	FALSE
PD7	Substantia nigra	TRUE	FALSE	FALSE	TRUE	FALSE	FALSE
	Caudate	TRUE	FALSE	FALSE	TRUE	TRUE	FALSE
	Putamen	TRUE	FALSE	FALSE	TRUE	TRUE	FALSE
	Cingulate cortex	TRUE	TRUE	FALSE	TRUE	TRUE	FALSE
	Parahippocampus	TRUE	FALSE	FALSE	TRUE	TRUE	FALSE
	Temporal cortex	TRUE	FALSE	FALSE	TRUE	TRUE	FALSE
	Frontal cortex	TRUE	TRUE	FALSE	TRUE	TRUE	FALSE
	Parietal cortex	TRUE	TRUE	FALSE	TRUE	TRUE	FALSE
PD8	Substantia nigra	FALSE	FALSE	FALSE	FALSE	FALSE	FALSE
	Caudate	TRUE	FALSE	FALSE	FALSE	FALSE	FALSE
	Putamen	TRUE	FALSE	FALSE	FALSE	FALSE	FALSE
	Cingulate cortex	TRUE	TRUE	FALSE	FALSE	FALSE	FALSE
	Parahippocampus	TRUE	FALSE	FALSE	FALSE	FALSE	FALSE
	Temporal cortex	TRUE	FALSE	FALSE	FALSE	FALSE	FALSE
	Frontal cortex	TRUE	TRUE	FALSE	FALSE	FALSE	FALSE
	Parietal cortex	TRUE	TRUE	FALSE	FALSE	FALSE	FALSE
PD9	Substantia nigra	TRUE	FALSE	TRUE	FALSE	FALSE	FALSE
	Caudate	TRUE	FALSE	TRUE	FALSE	FALSE	FALSE
	Putamen	TRUE	FALSE	TRUE	FALSE	FALSE	FALSE
	Cingulate cortex	TRUE	TRUE	TRUE	FALSE	FALSE	FALSE
	Parahippocampus	FALSE	FALSE	TRUE	FALSE	FALSE	FALSE
	Temporal cortex	TRUE	FALSE	FALSE	FALSE	FALSE	FALSE
	Frontal cortex	TRUE	TRUE	TRUE	FALSE	FALSE	FALSE
	Parietal cortex	TRUE	TRUE	TRUE	FALSE	FALSE	FALSE
PD10	Substantia nigra	TRUE	FALSE	FALSE	TRUE	FALSE	FALSE
	Caudate	TRUE	FALSE	TRUE	TRUE	TRUE	FALSE
	Putamen	TRUE	FALSE	TRUE	TRUE	TRUE	FALSE
	Cingulate cortex	TRUE	TRUE	TRUE	TRUE	TRUE	FALSE
	Parahippocampus	TRUE	FALSE	TRUE	TRUE	TRUE	FALSE
	Temporal cortex	TRUE	FALSE	TRUE	TRUE	TRUE	FALSE
	Frontal cortex	TRUE	TRUE	TRUE	TRUE	TRUE	FALSE
	Parietal cortex	TRUE	TRUE	TRUE	TRUE	TRUE	FALSE
PD11	Substantia nigra	FALSE	FALSE	TRUE	TRUE	FALSE	FALSE
	Caudate	TRUE	FALSE	TRUE	TRUE	TRUE	FALSE
	Putamen	TRUE	FALSE	TRUE	TRUE	TRUE	FALSE
	Cingulate cortex	TRUE	TRUE	TRUE	TRUE	TRUE	TRUE
	Parahippocampus	TRUE	FALSE	TRUE	TRUE	TRUE	FALSE
	Temporal cortex	TRUE	FALSE	TRUE	TRUE	TRUE	FALSE
	Frontal cortex	TRUE	TRUE	TRUE	TRUE	TRUE	FALSE
	Parietal cortex	TRUE	TRUE	TRUE	TRUE	TRUE	FALSE
PD12	Substantia nigra	TRUE	FALSE	FALSE	TRUE	FALSE	FALSE
	Caudate	TRUE	FALSE	TRUE	TRUE	TRUE	FALSE
	Putamen	TRUE	FALSE	TRUE	TRUE	TRUE	FALSE
	Cingulate cortex	TRUE	TRUE	TRUE	TRUE	TRUE	FALSE
	Parahippocampus	TRUE	FALSE	TRUE	TRUE	TRUE	FALSE
	Temporal cortex	TRUE	FALSE	TRUE	TRUE	TRUE	FALSE
	Frontal cortex	TRUE	TRUE	TRUE	TRUE	TRUE	FALSE
	Parietal cortex	TRUE	TRUE	FALSE	TRUE	TRUE	FALSE
PD13	Substantia nigra	TRUE	FALSE	TRUE	TRUE	FALSE	FALSE
	Caudate	FALSE	FALSE	TRUE	TRUE	TRUE	FALSE
	Putamen	FALSE	FALSE	TRUE	TRUE	TRUE	FALSE
	Cingulate cortex	TRUE	TRUE	TRUE	TRUE	TRUE	TRUE
	Parahippocampus	TRUE	FALSE	TRUE	TRUE	TRUE	FALSE
	Temporal cortex	FALSE	FALSE	TRUE	TRUE	TRUE	FALSE
	Frontal cortex	FALSE	FALSE	FALSE	TRUE	TRUE	FALSE
	Parietal cortex	TRUE	TRUE	TRUE	TRUE	TRUE	FALSE
PD14	Substantia nigra	FALSE	FALSE	TRUE	TRUE	FALSE	FALSE
	Caudate	TRUE	FALSE	FALSE	TRUE	TRUE	FALSE
	Putamen	TRUE	FALSE	FALSE	TRUE	TRUE	FALSE
	Cingulate cortex	TRUE	TRUE	TRUE	TRUE	TRUE	FALSE
	Parahippocampus	TRUE	FALSE	TRUE	TRUE	TRUE	FALSE
	Temporal cortex	TRUE	FALSE	TRUE	TRUE	TRUE	FALSE
	Frontal cortex	TRUE	TRUE	TRUE	TRUE	TRUE	FALSE
	Parietal cortex	TRUE	TRUE	TRUE	TRUE	TRUE	FALSE
PD15	Substantia nigra	TRUE	FALSE	TRUE	FALSE	FALSE	FALSE
	Caudate	TRUE	FALSE	TRUE	FALSE	FALSE	FALSE
	Putamen	TRUE	FALSE	TRUE	FALSE	FALSE	FALSE
	Cingulate cortex	TRUE	TRUE	TRUE	FALSE	FALSE	FALSE
	Parahippocampus	TRUE	FALSE	TRUE	FALSE	FALSE	FALSE
	Temporal cortex	TRUE	FALSE	TRUE	FALSE	FALSE	FALSE
	Frontal cortex	TRUE	TRUE	TRUE	FALSE	FALSE	FALSE
	Parietal cortex	TRUE	TRUE	TRUE	FALSE	FALSE	FALSE
PD16	Substantia nigra	TRUE	FALSE	TRUE	TRUE	FALSE	FALSE
	Caudate	TRUE	FALSE	FALSE	TRUE	TRUE	FALSE
	Putamen	TRUE	FALSE	FALSE	TRUE	TRUE	FALSE
	Cingulate cortex	TRUE	TRUE	TRUE	TRUE	TRUE	FALSE
	Parahippocampus	TRUE	FALSE	FALSE	TRUE	TRUE	FALSE
	Temporal cortex	TRUE	FALSE	TRUE	TRUE	TRUE	FALSE
	Frontal cortex	TRUE	TRUE	FALSE	TRUE	TRUE	FALSE
	Parietal cortex	TRUE	TRUE	TRUE	FALSE	FALSE	FALSE
PD17	Substantia nigra	FALSE	FALSE	FALSE	TRUE	FALSE	FALSE
	Caudate	TRUE	FALSE	FALSE	TRUE	TRUE	FALSE
	Putamen	TRUE	FALSE	FALSE	TRUE	TRUE	FALSE
	Cingulate cortex	TRUE	TRUE	FALSE	TRUE	TRUE	FALSE
	Parahippocampus	TRUE	FALSE	FALSE	TRUE	TRUE	FALSE
	Temporal cortex	TRUE	FALSE	FALSE	TRUE	TRUE	FALSE
	Frontal cortex	TRUE	TRUE	FALSE	TRUE	TRUE	FALSE
	Parietal cortex	FALSE	FALSE	FALSE	TRUE	TRUE	FALSE
PD18	Substantia nigra	TRUE	FALSE	TRUE	FALSE	FALSE	FALSE
	Caudate	TRUE	FALSE	TRUE	FALSE	FALSE	FALSE
	Putamen	TRUE	FALSE	TRUE	FALSE	FALSE	FALSE
	Cingulate cortex	TRUE	TRUE	TRUE	FALSE	FALSE	FALSE
	Parahippocampus	TRUE	FALSE	TRUE	FALSE	FALSE	FALSE
	Temporal cortex	TRUE	FALSE	TRUE	FALSE	FALSE	FALSE
	Frontal cortex	TRUE	TRUE	TRUE	FALSE	FALSE	FALSE
	Parietal cortex	TRUE	TRUE	TRUE	FALSE	FALSE	FALSE
CON1	Substantia nigra	FALSE	FALSE	TRUE	TRUE	FALSE	FALSE
	Caudate	TRUE	FALSE	FALSE	TRUE	TRUE	FALSE
	Putamen	TRUE	FALSE	FALSE	TRUE	TRUE	FALSE
	Cingulate cortex	TRUE	TRUE	FALSE	TRUE	TRUE	FALSE
	Parahippocampus	TRUE	FALSE	TRUE	FALSE	FALSE	FALSE
	Temporal cortex	TRUE	FALSE	FALSE	TRUE	TRUE	FALSE
	Frontal cortex	TRUE	TRUE	TRUE	TRUE	TRUE	FALSE
	Parietal cortex	TRUE	TRUE	FALSE	TRUE	TRUE	FALSE
CON2	Substantia nigra	TRUE	FALSE	TRUE	TRUE	FALSE	FALSE
	Caudate	TRUE	FALSE	FALSE	TRUE	TRUE	FALSE
	Putamen	FALSE	FALSE	FALSE	TRUE	FALSE	FALSE
	Cingulate cortex	FALSE	FALSE	FALSE	TRUE	FALSE	FALSE
	Parahippocampus	TRUE	FALSE	FALSE	TRUE	TRUE	FALSE
	Temporal cortex	TRUE	FALSE	FALSE	TRUE	TRUE	FALSE
	Frontal cortex	TRUE	TRUE	TRUE	TRUE	TRUE	FALSE
	Parietal cortex	TRUE	TRUE	FALSE	TRUE	TRUE	FALSE
CON3	Substantia nigra	FALSE	FALSE	FALSE	TRUE	FALSE	FALSE
	Caudate	TRUE	FALSE	TRUE	TRUE	TRUE	FALSE
	Putamen	TRUE	FALSE	TRUE	TRUE	TRUE	FALSE
	Cingulate cortex	FALSE	FALSE	TRUE	TRUE	TRUE	FALSE
	Parahippocampus	FALSE	FALSE	FALSE	TRUE	TRUE	FALSE
	Temporal cortex	TRUE	FALSE	TRUE	TRUE	TRUE	FALSE
	Frontal cortex	TRUE	TRUE	TRUE	TRUE	TRUE	FALSE
	Parietal cortex	TRUE	TRUE	TRUE	TRUE	TRUE	FALSE
CON4	Substantia nigra	TRUE	FALSE	FALSE	FALSE	FALSE	FALSE
	Caudate	TRUE	FALSE	FALSE	TRUE	TRUE	FALSE
	Putamen	TRUE	FALSE	FALSE	TRUE	TRUE	FALSE
	Cingulate cortex	TRUE	TRUE	FALSE	TRUE	TRUE	TRUE
	Parahippocampus	TRUE	FALSE	FALSE	TRUE	TRUE	FALSE
	Temporal cortex	TRUE	FALSE	FALSE	TRUE	TRUE	FALSE
	Frontal cortex	TRUE	TRUE	FALSE	TRUE	TRUE	FALSE
	Parietal cortex	TRUE	TRUE	FALSE	TRUE	TRUE	FALSE
CON5	Substantia nigra	FALSE	FALSE	TRUE	TRUE	FALSE	FALSE
	Caudate	TRUE	FALSE	TRUE	FALSE	FALSE	FALSE
	Putamen	FALSE	FALSE	TRUE	TRUE	TRUE	FALSE
	Cingulate cortex	TRUE	TRUE	TRUE	TRUE	TRUE	FALSE
	Parahippocampus	TRUE	FALSE	FALSE	TRUE	TRUE	FALSE
	Temporal cortex	FALSE	FALSE	FALSE	TRUE	TRUE	FALSE
	Frontal cortex	TRUE	TRUE	TRUE	TRUE	TRUE	FALSE
	Parietal cortex	TRUE	TRUE	FALSE	TRUE	TRUE	FALSE
CON6	Substantia nigra	TRUE	FALSE	TRUE	FALSE	FALSE	FALSE
	Caudate	TRUE	FALSE	TRUE	FALSE	FALSE	FALSE
	Putamen	TRUE	FALSE	TRUE	FALSE	FALSE	FALSE
	Cingulate cortex	TRUE	TRUE	TRUE	FALSE	FALSE	TRUE
	Parahippocampus	TRUE	FALSE	TRUE	FALSE	FALSE	FALSE
	Temporal cortex	TRUE	FALSE	FALSE	FALSE	FALSE	FALSE
	Frontal cortex	TRUE	TRUE	TRUE	FALSE	FALSE	FALSE
	Parietal cortex	TRUE	TRUE	FALSE	FALSE	FALSE	FALSE
CON7	Substantia nigra	TRUE	FALSE	TRUE	FALSE	FALSE	FALSE
	Caudate	TRUE	FALSE	FALSE	FALSE	FALSE	FALSE
	Putamen	TRUE	FALSE	FALSE	FALSE	FALSE	FALSE
	Cingulate cortex	FALSE	FALSE	FALSE	FALSE	FALSE	FALSE
	Parahippocampus	FALSE	FALSE	FALSE	FALSE	FALSE	FALSE
	Temporal cortex	TRUE	FALSE	FALSE	FALSE	FALSE	FALSE
	Frontal cortex	TRUE	TRUE	TRUE	FALSE	FALSE	FALSE
	Parietal cortex	TRUE	TRUE	FALSE	FALSE	FALSE	FALSE
CON8	Substantia nigra	FALSE	FALSE	FALSE	TRUE	FALSE	FALSE
	Caudate	TRUE	FALSE	FALSE	TRUE	TRUE	FALSE
	Putamen	FALSE	FALSE	FALSE	TRUE	TRUE	FALSE
	Cingulate cortex	TRUE	TRUE	FALSE	TRUE	TRUE	FALSE
	Parahippocampus	FALSE	FALSE	FALSE	TRUE	TRUE	FALSE
	Temporal cortex	TRUE	FALSE	FALSE	TRUE	TRUE	FALSE
	Frontal cortex	TRUE	TRUE	FALSE	TRUE	TRUE	FALSE
	Parietal cortex	TRUE	TRUE	FALSE	TRUE	TRUE	FALSE
CON9	Substantia nigra	TRUE	FALSE	FALSE	TRUE	FALSE	FALSE
	Caudate	TRUE	FALSE	FALSE	TRUE	TRUE	FALSE
	Putamen	TRUE	FALSE	FALSE	TRUE	TRUE	FALSE
	Cingulate cortex	TRUE	TRUE	FALSE	TRUE	TRUE	FALSE
	Parahippocampus	FALSE	FALSE	FALSE	TRUE	TRUE	FALSE
	Temporal cortex	TRUE	TRUE	FALSE	TRUE	TRUE	FALSE
	Frontal cortex	TRUE	TRUE	FALSE	TRUE	TRUE	FALSE
	Parietal cortex	TRUE	FALSE	FALSE	TRUE	TRUE	FALSE
CON10	Substantia nigra	TRUE	FALSE	FALSE	TRUE	FALSE	FALSE
	Caudate	TRUE	FALSE	FALSE	TRUE	TRUE	FALSE
	Putamen	TRUE	FALSE	FALSE	TRUE	FALSE	FALSE
	Cingulate cortex	TRUE	TRUE	FALSE	TRUE	TRUE	FALSE
	Parahippocampus	FALSE	FALSE	FALSE	TRUE	TRUE	FALSE
	Temporal cortex	TRUE	FALSE	FALSE	TRUE	TRUE	FALSE
	Frontal cortex	TRUE	TRUE	TRUE	TRUE	TRUE	FALSE
	Parietal cortex	TRUE	TRUE	FALSE	TRUE	TRUE	FALSE
CON11	Substantia nigra	TRUE	FALSE	FALSE	FALSE	FALSE	FALSE
	Caudate	TRUE	FALSE	FALSE	FALSE	FALSE	FALSE
	Putamen	FALSE	FALSE	FALSE	FALSE	FALSE	FALSE
	Cingulate cortex	TRUE	TRUE	FALSE	FALSE	FALSE	FALSE
	Parahippocampus	FALSE	FALSE	FALSE	FALSE	FALSE	FALSE
	Temporal cortex	TRUE	FALSE	FALSE	FALSE	FALSE	FALSE
	Frontal cortex	TRUE	TRUE	FALSE	FALSE	FALSE	FALSE
	Parietal cortex	TRUE	TRUE	FALSE	FALSE	FALSE	FALSE
CON12	Substantia nigra	FALSE	FALSE	FALSE	TRUE	FALSE	FALSE
	Caudate	TRUE	FALSE	FALSE	TRUE	TRUE	FALSE
	Putamen	TRUE	FALSE	FALSE	TRUE	TRUE	FALSE
	Cingulate cortex	TRUE	TRUE	FALSE	TRUE	TRUE	TRUE
	Parahippocampus	TRUE	FALSE	FALSE	FALSE	FALSE	FALSE
	Temporal cortex	FALSE	FALSE	FALSE	TRUE	TRUE	FALSE
	Frontal cortex	TRUE	TRUE	FALSE	TRUE	TRUE	FALSE
	Parietal cortex	TRUE	TRUE	FALSE	TRUE	TRUE	FALSE
CON13	Substantia nigra	TRUE	FALSE	FALSE	FALSE	FALSE	FALSE
	Caudate	FALSE	FALSE	FALSE	FALSE	FALSE	FALSE
	Putamen	FALSE	FALSE	FALSE	FALSE	FALSE	FALSE
	Cingulate cortex	TRUE	TRUE	FALSE	FALSE	FALSE	TRUE
	Parahippocampus	FALSE	FALSE	FALSE	FALSE	FALSE	FALSE
	Temporal cortex	FALSE	FALSE	FALSE	FALSE	FALSE	FALSE
	Frontal cortex	TRUE	TRUE	FALSE	FALSE	FALSE	FALSE
	Parietal cortex	TRUE	TRUE	FALSE	FALSE	FALSE	FALSE
CON14	Substantia nigra	FALSE	FALSE	TRUE	FALSE	FALSE	FALSE
	Caudate	TRUE	FALSE	TRUE	FALSE	FALSE	FALSE
	Putamen	TRUE	FALSE	TRUE	FALSE	FALSE	FALSE
	Cingulate cortex	TRUE	TRUE	FALSE	FALSE	FALSE	FALSE
	Parahippocampus	FALSE	FALSE	FALSE	FALSE	FALSE	FALSE
	Temporal cortex	TRUE	FALSE	FALSE	FALSE	FALSE	FALSE
	Frontal cortex	TRUE	TRUE	TRUE	FALSE	FALSE	FALSE
	Parietal cortex	TRUE	TRUE	FALSE	FALSE	FALSE	FALSE
CON15	Substantia nigra	FALSE	FALSE	TRUE	TRUE	FALSE	FALSE
	Caudate	TRUE	FALSE	TRUE	TRUE	TRUE	FALSE
	Putamen	TRUE	FALSE	TRUE	TRUE	TRUE	FALSE
	Cingulate cortex	TRUE	TRUE	TRUE	TRUE	TRUE	FALSE
	Parahippocampus	FALSE	FALSE	FALSE	TRUE	TRUE	FALSE
	Temporal cortex	TRUE	FALSE	FALSE	TRUE	TRUE	FALSE
	Frontal cortex	TRUE	TRUE	TRUE	TRUE	TRUE	FALSE
	Parietal cortex	TRUE	TRUE	FALSE	TRUE	TRUE	FALSE
CON16	Substantia nigra	FALSE	FALSE	TRUE	FALSE	FALSE	FALSE
	Caudate	FALSE	FALSE	TRUE	FALSE	FALSE	FALSE
	Putamen	TRUE	FALSE	TRUE	FALSE	FALSE	FALSE
	Cingulate cortex	TRUE	TRUE	TRUE	FALSE	FALSE	FALSE
	Parahippocampus	TRUE	FALSE	FALSE	FALSE	FALSE	FALSE
	Temporal cortex	TRUE	FALSE	TRUE	FALSE	FALSE	FALSE
	Frontal cortex	TRUE	TRUE	TRUE	FALSE	FALSE	FALSE
	Parietal cortex	TRUE	TRUE	TRUE	FALSE	FALSE	FALSE
CON17	Substantia nigra	TRUE	FALSE	TRUE	TRUE	TRUE	FALSE
	Caudate	TRUE	FALSE	TRUE	TRUE	TRUE	FALSE
	Putamen	FALSE	FALSE	TRUE	TRUE	TRUE	FALSE
	Cingulate cortex	TRUE	TRUE	TRUE	TRUE	TRUE	FALSE
	Parahippocampus	TRUE	FALSE	FALSE	TRUE	TRUE	FALSE
	Temporal cortex	TRUE	FALSE	FALSE	TRUE	TRUE	FALSE
	Frontal cortex	TRUE	TRUE	TRUE	TRUE	TRUE	FALSE
	Parietal cortex	TRUE	TRUE	FALSE	TRUE	TRUE	FALSE
CON18	Substantia nigra	TRUE	FALSE	TRUE	TRUE	FALSE	FALSE
	Caudate	FALSE	FALSE	FALSE	TRUE	TRUE	FALSE
	Putamen	TRUE	FALSE	FALSE	TRUE	TRUE	FALSE
	Cingulate cortex	TRUE	TRUE	FALSE	TRUE	TRUE	FALSE
	Parahippocampus	TRUE	FALSE	FALSE	TRUE	TRUE	FALSE
	Temporal cortex	TRUE	FALSE	FALSE	TRUE	TRUE	FALSE
	Frontal cortex	TRUE	TRUE	TRUE	TRUE	TRUE	FALSE
	Parietal cortex	TRUE	TRUE	FALSE	TRUE	TRUE	FALSE
CON19	Substantia nigra	FALSE	FALSE	TRUE	FALSE	FALSE	FALSE
	Caudate	FALSE	FALSE	TRUE	FALSE	FALSE	FALSE
	Putamen	FALSE	FALSE	TRUE	FALSE	FALSE	FALSE
	Cingulate cortex	FALSE	TRUE	TRUE	FALSE	FALSE	FALSE
	Parahippocampus	FALSE	FALSE	TRUE	FALSE	FALSE	FALSE
	Temporal cortex	FALSE	FALSE	FALSE	FALSE	FALSE	FALSE
	Frontal cortex	FALSE	TRUE	TRUE	FALSE	FALSE	FALSE
	Parietal cortex	FALSE	TRUE	FALSE	FALSE	FALSE	FALSE
CON20	Substantia nigra	FALSE	FALSE	FALSE	TRUE	FALSE	FALSE
	Caudate	TRUE	FALSE	TRUE	TRUE	TRUE	FALSE
	Putamen	TRUE	FALSE	TRUE	TRUE	TRUE	FALSE
	Cingulate cortex	TRUE	TRUE	TRUE	TRUE	TRUE	FALSE
	Parahippocampus	TRUE	FALSE	FALSE	TRUE	TRUE	FALSE
	Temporal cortex	TRUE	FALSE	TRUE	TRUE	TRUE	FALSE
	Frontal cortex	TRUE	TRUE	TRUE	TRUE	TRUE	FALSE
	Parietal cortex	TRUE	TRUE	TRUE	TRUE	TRUE	FALSE
